# Premeiotic 24-nt phasiRNAs are present in the *Zea* genus and unique in biogenesis mechanism and molecular function

**DOI:** 10.1101/2024.03.29.587306

**Authors:** Junpeng Zhan, Sébastien Bélanger, Scott Lewis, Chong Teng, Madison McGregor, Aleksandra Beric, Michael A. Schon, Michael D. Nodine, Blake C. Meyers

**Affiliations:** National Key Laboratory of Crop Genetic Improvement, Huazhong Agricultural University, Wuhan 430070, China; Hubei Hongshan Laboratory, Wuhan 430070, China; Donald Danforth Plant Science Center, St. Louis, MO 63132, USA; The James Hutton Institute, Dundee, Scotland DD2 5DA, UK; Division of Biology and Biomedical Sciences, Washington University, St. Louis, MO 63130, USA; Division of Plant Science and Technology, University of Missouri, Columbia, MO 65211, USA; Laboratory of Molecular Biology, Wageningen University, Wageningen 6708 PB, the Netherlands

**Keywords:** Maize, teosinte, small RNA, phasiRNA, nanoPARE

## Abstract

Reproductive phasiRNAs are broadly present in angiosperms and play crucial roles in sustaining male fertility. While the premeiotic 21-nt phasiRNAs and meiotic 24-nt phasiRNA pathways have been extensively studied in maize (*Zea mays*) and rice (*Oryza sativa*), a third putative category of reproductive phasiRNAs–named premeiotic 24-nt phasiRNAs–have recently been reported in barley (*Hordeum vulgare*) and wheat (*Triticum aestivum*). To determine whether premeiotic 24-nt phasiRNAs are also present in maize and related species and begin to characterize their biogenesis and function, we performed a comparative transcriptome and degradome analysis of premeiotic and meiotic anthers from five maize inbred lines and three teosinte species/subspecies. Our data indicate that a substantial subset of the 24-nt phasiRNA loci in maize and teosinte are already highly expressed at premeiotic phase. The premeiotic 24-nt phasiRNAs are similar to meiotic 24-nt phasiRNAs in genomic origin and dependence on DCL5 for biogenesis, however, premeiotic 24-nt phasiRNAs are unique in that they are likely (i) not triggered by microRNAs, (ii) not loaded by AGO18 proteins, and (iii) not capable of mediating *cis*-cleavage. In addition, we also observed a group of premeiotic 24-nt phasiRNAs in rice using previously published data.

Together, our results indicate that the premeiotic 24-nt phasiRNAs constitute a unique class of reproductive phasiRNAs and are present more broadly in the grass family (Poaceae) than previously known.

**SIGNIFICANCE:** We previously reported two classes of reproductive phasiRNAs in maize, the premeiotic 21-nt phasiRNAs and the meiotic 24-nt phasiRNAs. Here we report a third class of reproductive phasiRNAs – premeiotic 24-nt phasiRNAs – that are present in the *Zea* genus, including all five maize inbred lines and three teosinte species/subspecies that we examined, plus rice.

We show that in the *Zea* genus the premeiotic 24-nt phasiRNAs are distinct from the meiotic 24-nt phasiRNAs in triggering mechanism, effector protein, and molecular function.
