## Supplemental figures for "Premeiotic 24-nt phasiRNAs are present in the *Zea* genus and unique in biogenesis mechanism and molecular function": Dataset_S1.xlsx

### Sheet: Sheet1
Dataset S1. Copy numbers of genes in specific clades of the phylogenies in Figure S1.
Clade	B73	HP301	Il14H	NC358	Oh43	TIL11	TIL25	RIL003
OCL4	1	1	1	1	1	1	1	1
MS23	1	1	1	1	1	1	1	1
MS32	1	1	1	1	1	1	1	1
bHLH51	1	1	1	1	1	1	1	1
bHLH122	1	1	1	1	1	1	1	1
RDR1	1	1	1	1	1	1	1	1
RDR2	1	1	1	1	1	1	1	1
RDR3	1	0	1	1	1	1	1	1
RDR6	2	4	3	3	3	4	4	1
DCL1	1	1	1	1	1	1	1	1
DCL2	1	1	1	1	1	1	1	0
DCL3	1	1	1	1	1	1	1	1
DCL4	1	1	1	1	1	1	1	1
DCL5	1	1	1	1	1	1	1	1
AGO1	5	5	5	5	5	5	5	6
AGO2	2	2	2	2	2	2	2	2
AGO4	3	3	3	3	3	3	3	3
AGO5	1	1	1	1	1	1	1	1
AGO6	1	1	1	1	1	1	1	1
AGO7	1	1	1	1	1	1	1	0
AGO10	2	2	2	2	2	2	2	2
AGO18	3	3	3	3	3	3	3	1
SGS3a	1	1	1	1	1	1	1	1
SGS3b	1	2	1	1	0	1	1	0
SGS3c	1	1	1	1	1	1	1	1
DRB1	1	1	1	1	1	1	1	1
DRB2	4	4	4	4	4	4	4	4
DRB3	1	1	2	1	1	1	1	1
DRB4	2	3	2	2	3	3	5	1
DRB5	1	1	1	1	1	1	1	1
SE1	2	2	2	2	2	2	2	2
SE2	2	2	2	2	2	2	2	2
HEN1	3	1	2	2	2	4	1	1
SDN1	2	1	2	2	2	1	1	1
SDN5	2	2	2	2	2	2	2	2
HESO1	1	1	1	1	1	1	1	1
URT1	2	2	2	2	2	2	2	2
