## Supplemental figures for "Premeiotic 24-nt phasiRNAs are present in the *Zea* genus and unique in biogenesis mechanism and molecular function": Dataset_S3.xlsx

### Sheet: Sheet1
Dataset S3. P values of one-way ANOVA with post-hoc Tukey’s HSD test of the lengths of 21-PHAS, premeiotic 24-PHAS loci, and meiotic 24-PHAS loci in each Zea variety.
	B73	HP301	Il14H	NC358	Oh43	TIL11	TIL25	RIL003
premeiotic 24-PHAS vs. 21-PHAS	0	0	0	2.67729e-10	0	0	0	0
premeiotic 24-PHAS vs. meiotic 24-PHAS	0	0	0	2.67729e-10	0	0	0	0
21-PHAS vs. meiotic 24-PHAS	3.87142e-05	0	2.25789e-10	3.70618e-09	0	0.760992	0.0326906	0.786705
