## Supplemental figures for "Premeiotic 24-nt phasiRNAs are present in the *Zea* genus and unique in biogenesis mechanism and molecular function": Dataset_S4.xlsx

### Sheet: Sheet1
Dataset S4. Overlaps between PHAS loci and various genomic features including transposons, exons, introns, and intergenic regions in each Zea variety.
Variety	PHAS class	# in TEs	# in exons	# in introns	Intergenic	% in TEs	% in exons	% in introns	% intergenic
B73	21PHAS	228	6	0	196	0.530233	0.0139535	0	0.455814
	meiotic_24PHAS	90	17	3	42	0.592105	0.111842	0.0197368	0.276316
	premeiotic_24PHAS	70	1	0	4	0.933333	0.0133333	0	0.0533333
HP301	21PHAS	250	6	1	217	0.527426	0.0126582	0.0021097	0.457806
	meiotic_24PHAS	90	28	1	57	0.511364	0.159091	0.00568182	0.323864
	premeiotic_24PHAS	42	2	0	3	0.893617	0.0425532	0	0.0638298
Il14H	21PHAS	239	10	2	205	0.524123	0.0219298	0.00438596	0.449561
	meiotic_24PHAS	94	22	1	40	0.598726	0.140127	0.00636943	0.254777
	premeiotic_24PHAS	28	3	0	4	0.8	0.0857143	0	0.114286
NC358	21PHAS	251	8	0	165	0.591981	0.0188679	0	0.389151
	meiotic_24PHAS	97	9	1	33	0.692857	0.0642857	0.00714286	0.235714
	premeiotic_24PHAS	55	2	0	0	0.964912	0.0350877	0	0
Oh43	21PHAS	249	10	0	173	0.576389	0.0231481	0	0.400463
	meiotic_24PHAS	105	34	2	45	0.564516	0.182796	0.0107527	0.241935
	premeiotic_24PHAS	73	2	0	4	0.924051	0.0253165	0	0.0506329
TIL11	21PHAS	312	16	1	137	0.669528	0.0343348	0.00214592	0.293991
	meiotic_24PHAS	93	16	1	46	0.596154	0.102564	0.00641026	0.294872
	premeiotic_24PHAS	40	2	0	3	0.888889	0.0444444	0	0.0666667
TIL25	21PHAS	300	10	0	142	0.663717	0.0221239	0	0.314159
	meiotic_24PHAS	98	21	0	40	0.616352	0.132075	0	0.251572
	premeiotic_24PHAS	51	1	0	4	0.910714	0.0178571	0	0.0714286
RIL003	21PHAS	243	170	12	34	0.529412	0.37037	0.0261438	0.0740741
	meiotic_24PHAS	117	61	8	3	0.619048	0.322751	0.042328	0.015873
	premeiotic_24PHAS	52	4	0	0	0.928571	0.0714286	0	0
