## Supplemental figures for "Premeiotic 24-nt phasiRNAs are present in the *Zea* genus and unique in biogenesis mechanism and molecular function": Dataset_S6.xlsx

### Sheet: Sheet1
Dataset S6. Annotation of rice 24-PHAS loci based on previously published data.
Locus	Chr	Start	End	CPM_S3	CPM_S5	CPM_S7	Premeiotic or meiotic 24-PHAS?
rice_24PHAS_15932	Chr3	12874642	12875234	0	0.74084	191.876	meiotic
rice_24PHAS_16037	Chr3	13625259	13625616	0	0.673171	154.679	meiotic
rice_24PHAS_1764	Chr1	9436967	9441202	52.7317	334.297	888.559	premeiotic
rice_24PHAS_2137	Chr1	11361756	11363749	23.1549	168.11	484.464	premeiotic
rice_24PHAS_2166	Chr1	11470740	11476529	21.1739	196.599	655.092	premeiotic
rice_24PHAS_22227	Chr4	16016498	16017053	0.204978	1.95308	899.839	meiotic
rice_24PHAS_25714	Chr4	35050589	35053047	26.0239	181.691	478.088	premeiotic
rice_24PHAS_26399	Chr5	3684924	3687185	161.133	323.21	174.029	premeiotic
rice_24PHAS_2683	Chr1	14338753	14339716	18.7835	62.0002	222.229	meiotic
rice_24PHAS_26931	Chr5	6713404	6713828	0.614792	1.68303	346.157	meiotic
rice_24PHAS_27524	Chr5	11242086	11246774	70.6928	389.325	937.057	premeiotic
rice_24PHAS_28009	Chr5	16013485	16014265	204.023	431.827	190.774	premeiotic
rice_24PHAS_28338	Chr5	17796136	17796699	0	2.02189	518.749	meiotic
rice_24PHAS_28527	Chr5	18834053	18835454	12.9778	10.9181	327.584	meiotic
rice_24PHAS_29842	Chr5	25353004	25356765	31.5564	151.229	537.429	premeiotic
rice_24PHAS_30849	Chr6	1661163	1661384	0.136553	1.81756	686.362	meiotic
rice_24PHAS_31747	Chr6	6077724	6080384	13.4573	90.4438	297.42	meiotic
rice_24PHAS_33101	Chr6	13427955	13430860	43.2386	388.453	960.321	premeiotic
rice_24PHAS_35033	Chr6	25262706	25263631	1.98079	2.4933	815.139	meiotic
rice_24PHAS_35062	Chr6	25428023	25429037	1.98065	9.16176	2345.09	meiotic
rice_24PHAS_35064	Chr6	25434247	25434823	0.751316	0.80896	274.208	meiotic
rice_24PHAS_35075	Chr6	25503320	25504081	2.18549	1.48389	426.864	meiotic
rice_24PHAS_35078	Chr6	25509004	25510247	9.63157	14.7633	1233.29	meiotic
rice_24PHAS_35082	Chr6	25516719	25517516	2.18575	4.37932	2138.54	meiotic
rice_24PHAS_35097	Chr6	25540164	25540763	2.18564	1.21295	232.616	meiotic
rice_24PHAS_35144	Chr6	25839580	25840252	1.02451	2.01979	702.639	meiotic
rice_24PHAS_35914	Chr6	29376901	29380618	117.071	850.038	1884.74	premeiotic
rice_24PHAS_36365	Chr7	996346	999691	189.478	505.887	342.141	premeiotic
rice_24PHAS_37016	Chr7	4348725	4353084	15.7781	169.367	634.283	meiotic
rice_24PHAS_37327	Chr7	5845626	5846423	0.682874	1.68381	597.535	meiotic
rice_24PHAS_37397	Chr7	6219321	6219841	0.0682535	0.403903	166.793	meiotic
rice_24PHAS_3773	Chr1	22248634	22249883	210.445	424.807	244.382	premeiotic
rice_24PHAS_37736	Chr7	7577377	7578314	1.16128	1.21479	941.33	meiotic
rice_24PHAS_3915	Chr1	23149861	23151673	646.843	907.799	467.989	premeiotic
rice_24PHAS_41535	Chr8	808298	809269	3.61985	15.2256	3544.89	meiotic
rice_24PHAS_43101	Chr8	10491829	10497975	9.9721	77.515	306.113	meiotic
rice_24PHAS_43599	Chr8	15455188	15462388	74.519	869.597	2220.37	premeiotic
rice_24PHAS_43725	Chr8	16250078	16252473	138.041	278.291	175.196	premeiotic
rice_24PHAS_465	Chr1	2555829	2559486	34.6973	322.281	799.836	premeiotic
rice_24PHAS_4817	Chr1	28212224	28215228	13.3886	141.007	392.151	meiotic
rice_24PHAS_48951	Chr9	16722262	16726538	57.2407	330.163	849.825	premeiotic
rice_24PHAS_50274	Chr10	1025833	1028231	127.457	266.142	173.582	premeiotic
rice_24PHAS_51870	Chr10	11842563	11843379	4.71297	7.88065	3404.29	meiotic
rice_24PHAS_51878	Chr10	11861466	11862106	0.888087	7.80955	2266.28	meiotic
rice_24PHAS_51880	Chr10	11872601	11874411	9.56277	8.02145	937.575	meiotic
rice_24PHAS_52688	Chr10	15987280	15991252	15.0956	104.27	387.437	meiotic
rice_24PHAS_53554	Chr10	20089975	20091106	0.683155	2.2228	605.886	meiotic
rice_24PHAS_53683	Chr10	20777397	20778669	96.6488	162.059	368.779	premeiotic
rice_24PHAS_56659	Chr11	16332366	16336594	33.6748	317.381	947.119	premeiotic
rice_24PHAS_57240	Chr11	19100175	19101490	86.6777	312.709	186.706	premeiotic
rice_24PHAS_57681	Chr11	21456664	21458259	70.4237	162.355	98.6215	premeiotic
rice_24PHAS_58032	Chr11	23103157	23103965	1.22946	2.35824	516.777	meiotic
rice_24PHAS_58036	Chr11	23113827	23114269	0.682937	1.82118	1028.5	meiotic
rice_24PHAS_58594	Chr11	25561479	25563165	1.36615	1.07727	3.46719	meiotic
rice_24PHAS_58600	Chr11	25573585	25574241	0.409894	1.95449	503.354	meiotic
rice_24PHAS_58601	Chr11	25575834	25576322	0.477929	0.539424	189.989	meiotic
rice_24PHAS_58922	Chr11	27480991	27481853	0.136616	0	0.44275	meiotic
rice_24PHAS_59987	Chr12	4660556	4661807	1.02473	3.63867	1265.15	meiotic
rice_24PHAS_59993	Chr12	4683960	4684764	1.22945	1.68489	401.676	meiotic
rice_24PHAS_60015	Chr12	4730782	4736323	16.1209	258.731	851.915	meiotic
rice_24PHAS_63108	Chr12	22728800	22729279	1.36587	2.15575	389.996	meiotic
rice_24PHAS_63109	Chr12	22734649	22735300	0.751408	5.38802	997.626	meiotic
rice_24PHAS_63111	Chr12	22740003	22741245	8.4689	4.71735	612.774	meiotic
rice_24PHAS_63114	Chr12	22755473	22756227	0.887836	3.64104	883.999	meiotic
rice_24PHAS_63120	Chr12	22777699	22778683	3.14231	2.22332	558.928	meiotic
rice_24PHAS_63123	Chr12	22787395	22788544	1.57079	8.15067	1217.58	meiotic
rice_24PHAS_63133	Chr12	22833920	22834399	0.956323	5.32159	761.409	meiotic
rice_24PHAS_63576	Chr12	24730553	24735420	122.879	420.425	867.433	premeiotic
rice_24PHAS_63732	Chr12	25443547	25444236	0.956198	1.75043	618.505	meiotic
rice_24PHAS_63864	Chr12	26078217	26078601	0.478084	4.58048	1848.03	meiotic
rice_24PHAS_63866	Chr12	26080583	26081269	0.409923	0.269621	193.57	meiotic
rice_24PHAS_8512	Chr2	5903224	5906580	70.8994	327.164	887.723	premeiotic
rice_24PHAS_8536	Chr2	6001368	6001851	2.11736	22.6288	10685.9	meiotic
rice_24PHAS_8537	Chr2	6003489	6004523	1.84411	14.2166	4736.25	meiotic
rice_24PHAS_8705	Chr2	6828158	6828998	4.37082	4.71552	552.693	meiotic
rice_24PHAS_8707	Chr2	6846874	6847595	37.9771	26.2221	1028.11	premeiotic
rice_24PHAS_8713	Chr2	6858660	6859470	2.86875	9.22947	1377.49	meiotic
rice_24PHAS_9831	Chr2	13582359	13586376	18.2366	200.838	468.418	meiotic
