## Supplemental figures for "Premeiotic 24-nt phasiRNAs are present in the *Zea* genus and unique in biogenesis mechanism and molecular function": Dataset_S7.xlsx

### Sheet: Sheet1
Dataset S7. Numbers of mature miRNAs identified by miRaor, ShortStack, or miR-PREFeR in each Zea variety.
	miRador	miR-PREFeR	ShortStack	Union
B73	33	149	49	187
HP301	41	153	51	202
Il14H	45	142	50	184
NC358	35	136	46	175
Oh43	44	176	46	222
RIL003	41	195	62	238
TIL11	66	303	65	366
TIL25	68	275	71	334
