## Supplemental figures for "Premeiotic 24-nt phasiRNAs are present in the *Zea* genus and unique in biogenesis mechanism and molecular function": Dataset_S10.xlsx

### Sheet: Sheet1
	total # 21-PHAS	# 21-PHAS predicted to be targeted by miR2118	% 21-PHAS predicted to be targeted by miR2118	# 21-PHAS predicted to be targeted by non-miR2118 miRNAs	# 21-PHAS predicted to be not targeted by miRNAs	# 21-PHAS detected as targets of miR2118	% 21-PHAS detected as targets of miR2118	total # premeiotic 24-PHAS	# premeiotic 24-PHAS predicted to be targeted by miR2275	% premeiotic 24-PHAS predicted to be targeted by miR2275	# premeiotic 24-PHAS predicted to be targeted by non-miR2275 miRNAs	# premeiotic 24-PHAS predicted to be not targeted by miRNAs	# premeiotic 24-PHAS detected as targets of miR2275	total # meiotic 24-PHAS	# meiotic 24-PHAS predicted to be targeted by miR2275	% meiotic 24-PHAS predicted to be targeted by miR2275	# meiotic 24-PHAS predicted to be targeted by non-miR2275 miRNAs	# meiotic 24-PHAS predicted to be not targeted by miRNAs	# meiotic 24-PHAS detected as targets of miR2275
B73	430	364	0.846512	58	8	104	0.24186	75	10	0.133333	64	1	0	154	119	0.772727	31	4	4
HP301	474	366	0.772152	82	26	110	0.232068	47	8	0.170213	33	6	2	176	121	0.6875	38	17	61
Il14H	456	360	0.789474	59	37	103	0.225877	35	5	0.142857	24	6	1	157	124	0.789809	22	11	50
NC358	424	289	0.681604	101	34	64	0.150943	57	6	0.105263	45	6	0	140	108	0.771429	26	6	1
Oh43	432	311	0.719907	91	30	112	0.259259	79	7	0.0886076	65	7	0	186	132	0.709677	33	21	46
TIL11	466	370	0.793991	89	7	125	0.26824	45	3	0.0666667	41	1	0	156	119	0.762821	35	2	73
TIL25	460	295	0.641304	151	14	101	0.219565	56	5	0.0892857	50	1	0	169	120	0.710059	38	11	73
RIL003	459	332	0.723312	106	21	93	0.202614	58	2	0.0344828	49	7	0	189	125	0.661376	45	19	70

### Sheet: Sheet2
Dataset S10. Summary of PHAS precursor targeting by miR2118, miR2275, or other miRNAs in each Zea variety.
	B73	HP301	Il14H	NC358	Oh43	TIL11	TIL25	RIL003
total # 21-PHAS	430	474	456	424	432	466	460	459
# 21-PHAS predicted to be targeted by miR2118	364	366	360	289	311	370	295	332
% 21-PHAS predicted to be targeted by miR2118	0.846512	0.772152	0.789474	0.681604	0.719907	0.793991	0.641304	0.723312
# 21-PHAS predicted to be targeted by non-miR2118 miRNAs	58	82	59	101	91	89	151	106
# 21-PHAS predicted to be not targeted by miRNAs	8	26	37	34	30	7	14	21
# 21-PHAS detected as targets of miR2118	104	110	103	64	112	125	101	93
total # premeiotic 24-PHAS	75	47	35	57	79	45	56	58
# premeiotic 24-PHAS predicted to be targeted by miR2275	10	8	5	6	7	3	5	2
% premeiotic 24-PHAS predicted to be targeted by miR2275	0.133333	0.170213	0.142857	0.105263	0.0886076	0.0666667	0.0892857	0.0344828
# premeiotic 24-PHAS predicted to be targeted by non-miR2275 miRNAs	64	33	24	45	65	41	50	49
# premeiotic 24-PHAS predicted to be not targeted by miRNAs	1	6	6	6	7	1	1	7
# premeiotic 24-PHAS detected as targets of miR2275	0	2	1	0	0	0	0	0
total # meiotic 24-PHAS	154	176	157	140	186	156	169	189
# meiotic 24-PHAS predicted to be targeted by miR2275	119	121	124	108	132	119	120	125
% meiotic 24-PHAS predicted to be targeted by miR2275	0.772727	0.6875	0.789809	0.771429	0.709677	0.762821	0.710059	0.661376
# meiotic 24-PHAS predicted to be targeted by non-miR2275 miRNAs	31	38	22	26	33	35	38	45
# meiotic 24-PHAS predicted to be not targeted by miRNAs	4	17	11	6	21	2	11	19
# meiotic 24-PHAS detected as targets of miR2275	4	61	50	1	46	73	73	70
