## Supplemental figures for "Premeiotic 24-nt phasiRNAs are present in the *Zea* genus and unique in biogenesis mechanism and molecular function": Dataset_S11.xlsx

### Sheet: Sheet1
Dataset S11. Motif enrichments of 21-PHAS, premeiotic 24-PHAS, and meiotic 24-PHAS loci in each Zea variety.
Enriched motifs were identified using MEME (E value < 0.05), and matching miRNAs were identified using TOMTOM (E value < 0.001).
Letters other than A/T/C/G in motif sequences are IUPAC codes indicating ambiguous nucleotides; B = not A (C, G or T), D = not C (A, G or T), H = not G (A, C or T), K = G or T, M = A or C, N = any nucleotide, R = A or G, S = G or C, V = not T (A, C or G), W = A or T, Y = C or T.
Variety	PHAS class	Motif#	Sequence	width	sites	E-value	matching miRNA(s)
B73	21-PHAS	MEME-1	TTCCTGATGCCTCCCAWTCCYA	22	412	5.1e-92	zma-miR2118a, zma-miR2118g, zma-miR2118b, zma-miR2118d, zma-miR2118e, zma-miR2118c, zma-miR2118f
		MEME-2	TATATATATATATATATATATA	22	159	6.6e-66	-
		MEME-3	SRGSSGMSGGMGSGVGGSGGCG	22	197	1.9e-34	-
		MEME-4	RWMBTCTTTGCCGAGTGYYW	20	86	8.1e-25	-
		MEME-5	TATTTYCACTGGCGGTTTTC	20	45	1.4e-10	-
		MEME-6	STTATTTTCGRCGGCYWVKG	20	74	2.1e-11	-
		MEME-7	NHYTWAGGGYTTGTTTGGTT	20	238	6.2e-05	-
	premeiotic 24-PHAS	MEME-1	GSSGVGSGVGBSGDSGGCGGSG	22	375	5.4e-150	-
		MEME-2	TATTTWTWTTTWTWTWTWWTTT	22	375	9.5e-49	-
		MEME-3	GTTAGTRCAYCGTTGCYCCT	20	13	9.4e-13	-
		MEME-4	GSBSBGSRBSBTSGSCTBCRSC	22	124	4.7e-11	-
		MEME-5	TWGGRGATTASTATTTTGATKR	22	9	1.5e-10	-
		MEME-6	YCTCYYCCTMNMYYYYCYCCHC	22	94	1.1e-09	-
		MEME-7	MHTGYYCMTCTATTTATAGGC	21	23	1.8e-06	-
		MEME-8	CTATCATCCAAATAGYGTGGGA	22	5	4.1e-07	-
		MEME-9	RWACCCGAAATACCCGAACY	20	9	6.6e-05	-
		MEME-10	RWCCGGTGCVCCACMRAACC	20	13	7.1e-09	-
	meiotic 24-PHAS	MEME-1	CKCCNYCVBSYSCNCCNBSBYC	22	488	1.4e-111	-
		MEME-2	TTTGKTTTCCTCCAAWATCTCA	22	145	3.3e-91	zma-miR2275a-3p, zma-miR2275d-3p, zma-miR2275b-3p, zma-miR2275c-3p
		MEME-3	AGRGGTGGWACCMTTGCTSCWT	22	47	5.5e-60	-
		MEME-4	RBCTATTTTCGTCGGCCTYS	20	23	9.3e-12	-
		MEME-5	CTTCATCYAYATTKGATBTS	20	35	5.1e-12	-
		MEME-6	ACMTGBATTGYCMYTAKTGTTT	22	22	1.7e-10	-
		MEME-7	AMAKATACATGHTACMTCWTTM	22	24	1.4e-06	-
		MEME-8	GAGCGAGCTCAYGMACCACGAG	22	10	7.2e-05	-
		MEME-9	AYATATATWTATATWTATTA	20	106	0.00042	-
		MEME-10	HCCAVCTSRHCATSCRMATC	20	46	2.2e-06	-
HP301	21-PHAS	MEME-1	TRGGAWTGGGAGGCATCAGGAA	22	437	9.8e-123	zma-miR2118a, zma-miR2118g, zma-miR2118b, zma-miR2118d, zma-miR2118c, zma-miR2118e, zma-miR2118f
		MEME-2	GGGCCGDGCCGDSCSSRGCCNG	22	91	1.2e-31	-
		MEME-3	TATATAYATATATATATAYD	20	243	9.4e-12	-
		MEME-4	AAGTTCGACGGYACCCACGTTC	22	9	1.6e-09	-
		MEME-5	AAVAAAMCAAACAHAVCMWMAR	22	172	3.1e-08	-
		MEME-6	AHRVMKTCTTTGCCGAGTGT	20	67	5.5e-05	-
		MEME-7	GBGKGGGDGGGGGAGGRSRB	20	62	0.012	-
	premeiotic 24-PHAS	MEME-1	CSSCCNCSCCMSCNNCSDCSSC	22	235	1.9e-90	-
		MEME-2	WAAWAWTAAAAHAWAWWTAWAA	22	235	5.4e-30	-
		MEME-3	YATGRTTWGYCATGRTTGTTAT	22	24	1e-17	-
		MEME-4	CWRSTTAGTGCATCGTTGCCCC	22	17	3.3e-13	-
		MEME-5	RASCTTYGTCCTTCRWARCMTT	22	12	3.3e-08	-
		MEME-6	TTRAGAACAAGKCAMCAHMA	20	15	1.2e-05	-
		MEME-7	AKVCAAGKTTCTAGAAWCTTCT	22	11	0.0045	-
		MEME-8	DRTTTCCACTGGCGGTTRTBT	21	11	2.3e-20	-
		MEME-9	CACMMSCCCACHMRAVCAYVRS	22	35	0.0054	-
	meiotic 24-PHAS	MEME-1	TGAGATDTTGGAGGAAACYAAA	22	174	1.6e-95	zma-miR2275a-3p, zma-miR2275d-3p, zma-miR2275b-3p, zma-miR2275c-3p
		MEME-2	SNSCYCCDCSNCSSCCDCCC	20	278	9.7e-57	-
		MEME-3	CAYGRAACWACWYTTRTATGCA	22	41	5.1e-37	-
		MEME-4	ATGTGGTTCATGYATTYTRTGC	22	25	2.4e-31	-
		MEME-5	WATWKWAWWATWAAAATAAATA	22	137	5e-24	-
		MEME-6	TGHTCGKGAGGCTTWKSTWDTT	22	31	1.9e-17	-
		MEME-7	YAATDTTKTCACTAAYTRTKTT	22	57	3.5e-16	-
		MEME-8	SATWTSATCAMCASCMGCCCCM	22	21	1.5e-15	-
		MEME-9	AGRGGTGGAACCMTTGCKSCWT	22	51	1.1e-28	-
		MEME-10	STCGMTGRTGWRSYTCTMCTTG	22	36	1.8e-23	-
Il14H	21-PHAS	MEME-1	TTCCTGATGCCTCCCAWTCCYA	22	482	5.7e-125	zma-miR2118a, zma-miR2118g, zma-miR2118b, zma-miR2118e, zma-miR2118c, zma-miR2118d, zma-miR2118f
		MEME-2	GCCRYCGAAAATAASYYWWT	20	200	1.4e-77	-
		MEME-3	ATATATATATATATATATATA	21	95	3.3e-23	-
		MEME-4	TTAGCYAGCTAACWAWTAGYTM	22	38	0.00068	-
		MEME-5	KAACCRAACAAGSCCTWARDD	21	72	1.5e-06	-
		MEME-6	RARRADAAARAARAARAARRRA	22	270	0.0046	-
	premeiotic 24-PHAS	MEME-1	SCBCMNCCDCKCCCBCCYCCSC	22	175	1.5e-156	-
		MEME-2	TTATTTATWTTTWTWTWTWTDT	22	175	3e-54	-
		MEME-3	AAVAYAACCGCCAGTGGAAAY	21	11	3.4e-25	-
		MEME-4	GMNCACCGGACAGTCCGGTG	20	11	7.1e-23	-
		MEME-5	GYVCGCHGCSYGCCRCACCS	20	45	1.4e-07	-
		MEME-6	RVHCCTCTATWTATAGGCAN	20	30	0.00044	-
		MEME-7	MAYMTTCTASAAWVWTCHTA	20	20	1.9e-10	-
		MEME-8	CAACRRCTTAGTAYATSRCTCA	22	6	0.0006	-
		MEME-9	TWRTATRTCRTKGCAACAAAYR	22	10	0.00012	-
		MEME-10	DBMGKRGGWRGARGVGRGGW	20	43	0.00014	-
	meiotic 24-PHAS	MEME-1	TTTGGTTTCCTCCAATATCTCA	22	143	1.2e-118	zma-miR2275a-3p, zma-miR2275d-3p, zma-miR2275b-3p, zma-miR2275c-3p
		MEME-2	SCBCCGCCSBCGCCBSCSCYYC	22	193	1.3e-60	-
		MEME-3	CAYSRAAMWACWYTTRTATGCA	22	63	5.8e-52	-
		MEME-4	GTGATGTGGTTCATGYATTCTR	22	24	4.8e-33	-
		MEME-5	WGCATAGATACRTGATTCATM	21	27	1.2e-25	-
		MEME-6	GTGGGAGGGGAWRAACATGAAY	22	33	1.2e-18	-
		MEME-7	TDGTCTTCATCTTRTGYYYTWG	22	17	6.7e-17	-
		MEME-8	CAATTAGTGAMAAYATTGTTYA	22	23	7.2e-12	-
		MEME-9	TARGCATGCATTTGATRRMC	20	45	8.9e-11	-
		MEME-10	MYTTTATWTMYHATKTRTTT	20	62	1.7e-09	-
NC358	21-PHAS	MEME-1	TTCCTGATGCCTCCCAWTCCYA	22	392	3.9e-95	zma-miR2118a, zma-miR2118b, zma-miR2118g, zma-miR2118e, zma-miR2118d, zma-miR2118c, zma-miR2118f
		MEME-2	ATATATATATATATATATAT	20	165	2.5e-24	-
		MEME-3	NHYTWAGGKCYTGTTTGGTT	20	222	2.6e-17	-
		MEME-4	GRGSGRGGGNGVGGGGGAGG	20	358	1.5e-15	-
		MEME-5	RCGGRCCGTCCGSSCSTGVGS	21	41	4.6e-16	-
		MEME-6	ACACTCGGCAAAGAVBYYDTYK	22	63	9.9e-14	-
	premeiotic 24-PHAS	MEME-1	GGGSGCGSSGGMSGBKSNSGDG	22	285	4.4e-127	-
		MEME-2	AWAWAWAWAAAWAHAWAAAWAA	22	256	4.2e-44	-
		MEME-3	SCHCYDTGCCTATAAATAKAKG	22	17	1.9e-10	-
		MEME-4	AAATAYYSTMCAAATATTTYCC	22	16	2e-09	-
		MEME-5	CTCCCACTAATCCTCGCMTS	20	11	1.6e-06	-
		MEME-6	GSSSTCGGHCTWGGGCWRMC	20	17	7.3e-05	-
		MEME-7	RGAGRGKSATVAGYAGBAGYGG	22	11	0.003	-
		MEME-8	CWCCACCGRRCWGTCHGSTG	20	15	0.014	-
		MEME-9	TATKTYCTYCAWRACCTTCSTC	22	13	0.0067	-
		MEME-10	TTTYRRAWTTCAAATTTYAA	20	36	0.02	-
	meiotic 24-PHAS	MEME-1	TTTGKTTTCCTCCAAWATCTCA	22	116	5.5e-109	zma-miR2275a-3p, zma-miR2275d-3p, zma-miR2275b-3p, zma-miR2275c-3p
		MEME-2	GCCGCCGCCGCYYSCBCSSCCS	22	150	1.2e-83	-
		MEME-3	ACAGAATRCATGAACCACATCA	22	20	9.8e-52	-
		MEME-4	ATGATGAATCABGTATMTATGC	22	25	4.4e-39	-
		MEME-5	TATWTTTATWTDTATWWTWWTW	22	258	1.3e-30	-
		MEME-6	GRTGGTTGCAAKATRGWTTG	20	33	6.2e-20	-
		MEME-7	YWTTTYRTTTMAGCATKCAYTY	22	28	1.5e-19	-
		MEME-8	SMRSYTATTTTCRKCGGCCWTB	22	30	2.1e-13	-
		MEME-9	HYYMWTTTTGTTTHCTTSTTYT	22	86	4.5e-15	-
		MEME-10	ATCADATKCATSCMWATGKTGY	22	81	3.8e-15	-
Oh43	21-PHAS	MEME-1	TTCCTGATGCCTCCCAWTCCYA	22	427	2.7e-104	zma-miR2118a, zma-miR2118g, zma-miR2118b, zma-miR2118e, zma-miR2118d, zma-miR2118c, zma-miR2118f
		MEME-2	GCCGCCSCSYSCGCCSSCSSCS	22	77	5.4e-17	-
		MEME-3	GCCGTCGGAAATAASBTWWTTT	22	72	1.5e-26	-
		MEME-4	ATATATATATATATATATATAK	22	94	3.2e-17	-
		MEME-5	NTNWGRCACTCGGCAAAGAR	20	110	4e-46	-
		MEME-6	RGTCCCTAAACTYBTARMRTKS	22	14	1.5e-09	-
		MEME-7	GGTAATGGATCRYGATCCAAAT	22	11	2.6e-06	-
		MEME-8	HTWAGGSCTTGTTTGGTTVBH	21	149	1.8e-06	-
		MEME-9	YTSYTTYTCTYCYTYKCTYBCT	22	73	2.3e-06	-
		MEME-10	CYACATGSATGCATAYATGTRT	22	30	0.00048	-
	premeiotic 24-PHAS	MEME-1	GGSGMGSVSGRSGSGSVGGNGG	22	395	7.7e-146	-
		MEME-2	TWTWTTWWTWTWTTTWWTATTT	22	395	9.3e-38	-
		MEME-3	GHRCMCCGSACTGTCCGGTG	20	25	9.1e-19	-
		MEME-4	AAATGAGTWRGAATGATAATMT	22	13	7.1e-11	-
		MEME-5	ATGRYTWGCCATGGTTGTTATA	22	20	3.1e-11	-
		MEME-6	GGARAATTATSDRKAGAATATT	22	14	2.5e-11	-
		MEME-7	MAGGRYCWCCTMTYCABCCCCC	22	12	2.6e-09	-
		MEME-8	MCTTAGAAGCCRGAYYTTAAAA	22	10	2.9e-09	-
		MEME-9	WTTTTCACAAAAYCAATTKA	20	22	4.3e-08	-
		MEME-10	SDCTVSAMSWKGTGGVGHYBSM	22	39	2.6e-08	-
	meiotic 24-PHAS	MEME-1	CBBCBCCGCCKCSSCCNBSSCC	22	464	1e-109	-
		MEME-2	TTTGKTTTCCTCCAATATCTCA	22	142	1.1e-82	zma-miR2275a-3p, zma-miR2275d-3p, zma-miR2275b-3p, zma-miR2275c-3p
		MEME-3	VATMAAATGCATGMMHMWBDT	21	136	6.2e-28	-
		MEME-4	RAGTATTTCRGTGGGAGGGRAT	22	34	2.5e-20	-
		MEME-5	ATATATATATATATATWWATWT	22	70	2.8e-11	-
		MEME-6	TKTBCTCCATMWCCTTCTTC	20	29	4.7e-11	-
		MEME-7	MAARAAAAYWMAMRRMAAAGAA	22	77	2.5e-13	-
		MEME-8	ATATRCAATGACARTTCATRTT	22	21	2.7e-06	-
		MEME-9	AACAYRTTTVTSTTDCTTCA	20	30	0.0049	-
		MEME-10	GTWGGWTCTRATATTAKSGTTT	22	16	0.00048	-
TIL11	21-PHAS	MEME-1	TTCCTGATGCCTCCCAWTCCYA	22	409	2.2e-95	zma-miR2118g, zma-miR2118a, zma-miR2118b (MIMAT0011761), zma-miR2118e (MIMAT0011764), zma-miR2118c (MIMAT0011762), zma-miR2118d (MIMAT0011763), zma-miR2118f (MIMAT0011765)
		MEME-2	AACCAAACAVSCCCTWARTN	20	129	9.4e-27	-
		MEME-3	SGSSRGSGGGSWSGGSSCGS	20	357	2.9e-17	-
		MEME-4	AWWAAWWATDWAAATAAWWATA	22	266	1.2e-15	-
		MEME-5	TGTTKRTTSTKCTKCTWTKYST	22	33	3e-16	-
		MEME-6	GGATAYTATCTKCCAGTAGATC	22	6	1.1e-11	-
		MEME-7	AAATWASMTTATTTYTGRYGGC	22	100	8.9e-11	-
		MEME-8	ATAATGTMGCATMAAASATAWA	22	9	8.9e-11	-
		MEME-9	RTCTGAACTAACTCAACAAGAT	22	6	2.9e-10	-
		MEME-10	KBKGGCACTCGGCAAAGWVBNB	22	117	4.5e-09	-
	premeiotic 24-PHAS	MEME-1	CCBCBBCSCCDSSCBCSMCSCC	22	225	2.6e-135	-
		MEME-2	TTWWWWTWTTTWTTTATTTWTT	22	225	1.9e-29	-
		MEME-3	GGTGKYRCASCGGACAGTCY	20	18	5.3e-25	-
		MEME-4	GATTRATYTRATAATCYGATGK	22	38	3.3e-16	-
		MEME-5	AAMABAACCGCCAGTGGAAAY	21	8	2.4e-15	-
		MEME-6	ATGRATGAGTGCCACTTGTACA	22	16	1e-10	-
		MEME-7	TCTHHACAAATATMTAAMTCTA	22	24	2.5e-09	-
		MEME-8	RSWAGGRTGTGKTDDGKKGG	20	27	1.5e-08	-
		MEME-9	KCHTCCTCYCYYTCYTYYYY	20	93	3.7e-06	-
		MEME-10	WYATRTGTGCCTATATAARD	20	26	6.1e-07	-
	meiotic 24-PHAS	MEME-1	CVBCSNCYBCVBCYBCGYCSBC	22	469	8.7e-113	-
		MEME-2	TGAGATATTGGAGGMAAMCAAA	22	121	7.7e-92	zma-miR2275a-3p (MIMAT0011768), zma-miR2275d-3p (MIMAT0011774), zma-miR2275b-3p (MIMAT0011770), zma-miR2275c-3p (MIMAT0011772)
		MEME-3	GATGTGGTTCATGYATTCTGTG	22	32	1.9e-53	-
		MEME-4	BATARATAMATGATKCATCADY	22	72	3.8e-38	-
		MEME-5	CACYGAAATACTCYTATATGCA	22	33	8.1e-32	-
		MEME-6	DATGADATGCATGMAWRTGTTG	22	47	6.8e-25	-
		MEME-7	TAGWARTCWKCATYTTGTSTYC	22	15	1.8e-18	-
		MEME-8	TATWTWTATATATATGNTAKTW	22	95	5.9e-17	-
		MEME-9	MRARDVHWTCTTTGCCGAGTGC	22	43	1.7e-18	-
		MEME-10	TASWWATGCATWYATSAYAYWA	22	29	1.8e-20	-
TIL25	21-PHAS	MEME-1	TTCCTGATGCCTCCCAWTCCYA	22	417	2.7e-93	zma-miR2118a (MIMAT0011760), zma-miR2118b (MIMAT0011761), zma-miR2118g (MIMAT0011766), zma-miR2118e (MIMAT0011764), zma-miR2118d (MIMAT0011763), zma-miR2118c (MIMAT0011762), zma-miR2118f (MIMAT0011765)
		MEME-2	ARAAAACCGCCAGTGRAAAT	20	87	4.9e-37	-
		MEME-3	AACCAAACARSVCCTWARTV	20	142	1.8e-24	-
		MEME-4	CSNSCGCSSCNSCSBCSCCC	20	328	5.9e-20	-
		MEME-5	WWATATATATATATATATAT	20	131	6.5e-10	-
		MEME-6	GGATTGRRGGGGYTWAAATCCC	22	29	6.9e-07	-
		MEME-7	YTTYTTYWTYTYYTTYCTYTYT	22	371	5.7e-15	-
		MEME-8	MRCGARGCCGACGGGAGHYA	20	12	6.5e-07	-
		MEME-9	KKGMAAGWSGCCTMGAGGGGG	21	17	3e-06	-
		MEME-10	ATDGGCAHGGSWCDCAGCMC	20	20	5.1e-05	-
	premeiotic 24-PHAS	MEME-1	SCYCCNSCBCCCDSBCCVSCSC	22	280	1.1e-107	-
		MEME-2	HRBHTYCTTTGCCGAGTGYY	20	25	1.9e-47	-
		MEME-3	WWAWWWAWAAAWAWAWAWAWAW	22	280	3.8e-40	-
		MEME-4	TCGWTCGTTCGTCCGHTYGTTC	22	20	1.1e-35	-
		MEME-5	YCYMCAAATATTYYCCYCATAA	22	36	2.9e-12	-
		MEME-6	YDMYCTCCCWCTAATCCTCG	20	32	1.1e-10	-
		MEME-7	TTAGTGCAYCGTTGCCCCTHAT	22	10	3.4e-06	-
		MEME-8	CTCCGGTGTCATACAGTGAGCT	22	9	1.3e-06	-
		MEME-9	GCCTATAAATAGAGGGGCAA	20	21	4.4e-07	-
		MEME-10	CATGRTTRTTATAGAAGDTTYT	22	20	0.0002	-
	meiotic 24-PHAS	MEME-1	TTTGKTTKCCTCCAAYATCTCA	22	136	9.3e-119	zma-miR2275a-3p (MIMAT0011768), zma-miR2275d-3p (MIMAT0011774), zma-miR2275b-3p (MIMAT0011770), zma-miR2275c-3p (MIMAT0011772)
		MEME-2	GGVSGVSVNGGNGGCSRNGGCG	22	391	6.3e-121	-
		MEME-3	ARSAANAWATGCATGMAYCWBA	22	222	2.2e-84	-
		MEME-4	ARCTGMTKCATCATTWAYTTAT	22	27	2.1e-40	-
		MEME-5	GYATATAAGAGTATTTCGGTGS	22	27	7e-35	-
		MEME-6	ADAAAAWTAAAAARAAWRTAWA	22	162	4.2e-35	-
		MEME-7	TGAACHWTGMRWTTGRTAGC	20	32	9.3e-35	-
		MEME-8	SWRTTRGTVAAAATATTDTTCA	22	50	3e-39	-
		MEME-9	TKGWTGCAAGATRGTTTKAGWG	22	34	4e-35	-
		MEME-10	HBMACHTATTTTCGKBGGCY	20	39	2.7e-29	-
RIL003	21-PHAS	MEME-1	DTRGGAWTGRGAGGCATCAGGA	22	600	3e-92	zma-miR2118a (MIMAT0011760), zma-miR2118e (MIMAT0011764), zma-miR2118g (MIMAT0011766), zma-miR2118b (MIMAT0011761), zma-miR2118c (MIMAT0011762), zma-miR2118d (MIMAT0011763), zma-miR2118f (MIMAT0011765)
		MEME-2	ATATATATATATATATAYATAT	22	95	1.6e-56	-
		MEME-3	GSSMGSRSGGNSSGCGGCNGSG	22	255	1.3e-28	-
		MEME-4	KHNTBKGRCACTCGGCAAAG	20	96	6.3e-29	-
		MEME-5	MAYTWAGGBCTTGTTTGGTT	20	193	4.7e-26	-
		MEME-6	AGTTYRGRGACYCAARTGACAC	22	22	4e-22	-
		MEME-7	TAGGTTCTADTGATTGRTAGGT	22	12	2.1e-12	-
		MEME-8	TWWYWTTTTTTTYWTTTTTTTT	22	511	1.6e-14	-
		MEME-9	TGGCATGYCACATSRACATC	20	21	0.09	-
		MEME-10	CHAYADWGCACAHTMTGCTC	20	18	0.0004	-
	premeiotic 24-PHAS	MEME-1	GSGGNGGVGRVGGNGGVGGNGG	22	290	5.4e-78	-
		MEME-2	WTWTWWWWTTATTTWTTWATWT	22	290	1.2e-74	-
		MEME-3	TTRATYTGATAATYYGATGKTK	22	30	1.6e-50	-
		MEME-4	TGTACAAGTGGCACTCATYCAT	22	14	5.4e-22	-
		MEME-5	TATTTGTTGYCATGBTAMWKT	21	23	1.6e-10	-
		MEME-6	GTTHGTGTGTGCCTRTRTARGR	22	13	0.00022	-
		MEME-7	KCCTCCBTGRGSAGCTBCTBC	21	24	0.00015	-
		MEME-8	SAGATGTGTGTRKGATGGRW	20	13	1.6e-06	-
		MEME-9	GYCTCCGGTGTCMKASMRTGWG	22	5	0.02	-
		MEME-10	WYYCTMCAAATATTYYCCYC	20	24	0.013	-
	meiotic 24-PHAS	MEME-1	GGBSGMGBBGKVGVDGSAGGSG	22	532	1e-127	-
		MEME-2	TTTGGTTTCCTCCAAYATCTCA	22	170	1.2e-90	zma-miR2275a-3p (MIMAT0011768), zma-miR2275d-3p (MIMAT0011774), zma-miR2275b-3p (MIMAT0011770), zma-miR2275c-3p (MIMAT0011772)
		MEME-3	ATGATTAAGGCATATGAAAAGG	22	44	8.5e-39	-
		MEME-4	ACTAATCTTAACCAATCYCTCC	22	30	1.2e-25	-
		MEME-5	TATATAWATATATATATATA	20	60	9.7e-18	-
		MEME-6	WTBCACCCHCYCTCTAGGBGVY	22	21	2.3e-08	-
		MEME-7	RACWTGMAACAWSRTTTGYAT	21	35	1e-07	-
		MEME-8	ACGAACTGCGTRGCCGYGGTCC	22	29	1e-11	-
		MEME-9	NAKYTGGCWCTCGKCAAAGM	20	26	4e-07	-
		MEME-10	WVAAAARMMRARMAASAAAA	20	109	1e-06	-
