## Supplemental figures for "Premeiotic 24-nt phasiRNAs are present in the *Zea* genus and unique in biogenesis mechanism and molecular function": Dataset_S14.xlsx

### Sheet: Sheet1
Dataset S14. Differentially expressed genes identified through the RNA-seq analysis of the ago18 triple homozygous mutant versus triple heterozygous siblings.
This list is composed of the union of differentially expressed genes of all three developmental stages; logFC < 0 indicates downregulation in the ago18 triple mutant compared to its triple heterozygous siblings.
Gene ID	Chr	Biotype	Locus symbol	Locus name	Gene product	ago18_0.5mm_logFC	ago18_0.5mm_logCPM	ago18_0.5mm_PValue	ago18_0.5mm_FDR	ago18_2mm_logFC	ago18_2mm_logCPM	ago18_2mm_PValue	ago18_2mm_FDR	ago18_5mm_logFC	ago18_5mm_logCPM	ago18_5mm_PValue	ago18_5mm_FDR
Zm00001eb022310	chr1	protein_coding	--	--	--	-4.71799	1.29083	4.82991e-06	0.0217938	-0.413553	1.29083	0.808283	1	-2.40867	4.37559	0.000243632	1
Zm00001eb023600	chr1	protein_coding	npf2	nitrate transporter/peptide transporter family2	nitrate transporter	-5.24007	2.1377	1.14915e-05	0.0255819	0.188795	2.1377	0.99763	1	4.94887	2.87011	0.0011845	1
Zm00001eb048780	chr1	protein_coding	zim18	ZIM-transcription factor 18	Jasmonate ZIM-domain protein	6.36148	3.57098	7.9446e-06	0.0242506	-0.247112	3.57098	0.78367	1	-1.96728	5.19163	0.000661127	1
Zm00001eb050420	chr1	protein_coding	LOC100272753	--	--	-2.88684	2.08113	5.75296e-05	0.0449975	-3.7931	2.08113	1.49004e-06	0.0431217	-2.94787	0.750086	0.00305063	1
Zm00001eb078920	chr2	protein_coding	--	--	--	2.20035	7.59978	7.97531e-05	0.0499348	0.378355	7.59978	1	1	4.79291	1.4701	0.00322984	1
Zm00001eb082840	chr2	protein_coding	--	--	--	-3.9186	1.95195	2.68333e-06	0.0194139	0.157674	1.95195	0.999629	1	-3.35992	4.05874	0.000155832	1
Zm00001eb089010	chr2	protein_coding	phm13360	--	--	2.61259	4.68115	5.27149e-06	0.0217938	-0.541689	4.68115	0.314219	1	-7.54106	-0.455688	0.000654829	1
Zm00001eb097510	chr2	protein_coding	--	--	--	2.45262	3.97199	1.52414e-05	0.0260571	-0.456792	3.97199	0.405665	1	-9.60657	1.25634	0.0014612	1
Zm00001eb098970	chr2	protein_coding	--	--	--	-4.85183	2.0772	2.78858e-05	0.0366826	-0.260833	2.0772	0.987896	1	-2.33529	1.38206	0.00187034	1
Zm00001eb103200	chr2	protein_coding	--	--	--	-5.45294	2.11853	2.55727e-05	0.0366826	0.351165	2.11853	0.84107	1	-5.90685	1.44349	0.00170138	1
Zm00001eb110010	chr2	protein_coding	--	--	--	-7.22295	0.0205772	2.38033e-05	0.0366826	1.53216	0.0205772	0.0583672	1	2.87831	3.22651	0.00157913	1
Zm00001eb110330	chr2	protein_coding	--	--	--	1.99417	5.07223	1.53065e-05	0.0260571	-0.449546	5.07223	0.42442	1	4.81397	0.560954	0.00156643	1
Zm00001eb114350	chr2	protein_coding	--	--	--	-7.56195	-0.0524209	4.59464e-05	0.0409727	-0.76236	-0.0524209	0.374306	1	-7.35146	1.62664	0.002303	1
Zm00001eb119270	chr3	protein_coding	--	--	--	-4.42308	2.19539	3.45821e-05	0.0385377	0.849059	2.19539	0.208232	1	-6.20103	2.28573	0.00194618	1
Zm00001eb129430	chr3	protein_coding	--	--	--	-7.44983	2.57738	1.97388e-06	0.0194139	0.31978	2.57738	0.676851	1	2.53697	1.77472	8.65453e-05	1
Zm00001eb131690	chr3	protein_coding	AY110297	--	--	-5.95877	3.74407	2.22565e-06	0.0194139	-1.04618	3.74407	0.0747433	1	9.26741	-0.076912	0.000137442	1
Zm00001eb142530	chr3	protein_coding	--	--	--	-1.62316	4.20833	4.81366e-05	0.0409727	0.246219	4.20833	0.738431	1	-1.76005	2.70731	0.00248377	1
Zm00001eb152830	chr3	protein_coding	--	--	--	-7.6126	-0.450302	6.21588e-05	0.0460837	0.107089	-0.450302	0.90379	1	-7.83036	-0.775756	0.00306626	1
Zm00001eb157640	chr3	protein_coding	cl26679_1	--	--	-7.78032	1.28334	1.28572e-05	0.0260571	0.336303	1.28334	0.642894	1	2.85904	1.91864	0.00120966	1
Zm00001eb160170	chr3	protein_coding	cl39004_1	--	--	-2.08678	3.67939	8.10966e-05	0.0499348	0.237342	3.67939	0.686997	1	-1.91822	4.33586	0.00325443	1
Zm00001eb161460	chr3	protein_coding	mybr17	MYB-related-transcription factor 17	--	-4.97411	1.18904	8.90212e-06	0.0242506	-1.0124	1.18904	0.137292	1	5.28516	3.18629	0.000761806	1
Zm00001eb167080	chr4	protein_coding	--	--	--	1.63862	5.11318	4.78058e-05	0.0409727	-0.0385753	5.11318	0.963993	1	-5.46271	3.44113	0.00245358	1
Zm00001eb190270	chr4	protein_coding	umc2682	--	--	4.56047	7.22783	9.21757e-06	0.0242506	1.00438	7.22783	0.141655	1	-1.75451	6.8053	0.000948707	1
Zm00001eb192840	chr4	protein_coding	--	--	--	-4.87482	0.468978	6.52879e-05	0.0460837	-0.537273	0.468978	0.478841	1	-2.32502	4.25569	0.00307338	1
Zm00001eb230270	chr5	protein_coding	--	--	--	-3.53683	4.88151	1.07511e-06	0.0194139	-0.964545	4.88151	0.0729259	1	-3.53246	2.08113	4.14214e-06	0.119873
Zm00001eb240250	chr5	protein_coding	--	--	--	3.79505	6.83809	3.45376e-05	0.0385377	0.0805408	6.83809	1	1	-1.89063	3.60911	0.00189879	1
Zm00001eb283650	chr6	protein_coding	--	--	--	-8.11289	2.16756	5.73794e-05	0.0449975	-1.51707	2.16756	0.070912	1	-3.19719	0.858484	0.00295989	1
Zm00001eb288800	chr6	protein_coding	aic4	auxin import carrier4	Auxin transporter-like protein, amino acid/auxin permease	-4.60969	1.05448	3.58485e-05	0.0385377	-1.34036	1.05448	0.0526818	1	-5.81781	-0.565593	0.00197354	1
Zm00001eb290370	chr6	protein_coding	si603034f07	--	--	-2.09998	8.60392	3.98014e-05	0.0409727	-0.361065	8.60392	0.525679	1	-2.08869	1.16975	0.00200778	1
Zm00001eb302790	chr7	protein_coding	--	--	--	-2.0384	4.29441	7.43146e-05	0.0499348	0.0382163	4.29441	0.998861	1	1.93403	2.07215	0.00309067	1
Zm00001eb316440	chr7	protein_coding	si614028h05b	--	--	-5.86744	2.187	5.04622e-06	0.0217938	-0.0225388	2.187	0.995239	1	-4.89931	0.165583	0.000578242	1
Zm00001eb323980	chr7	protein_coding	--	--	--	-6.6537	0.462947	7.23666e-05	0.049864	1.02258	0.462947	0.184687	1	1.50165	5.29815	0.00308713	1
Zm00001eb343580	chr8	protein_coding	--	--	--	-6.14399	0.782381	1.0392e-05	0.025062	2.81949	0.782381	0.00126417	0.380696	-6.2147	3.19552	0.00115153	1
Zm00001eb344770	chr8	protein_coding	--	--	--	-3.70438	1.36028	7.69041e-05	0.0499348	-0.543445	1.36028	0.378375	1	-4.48589	2.36411	0.00312958	1
Zm00001eb357650	chr8	protein_coding	--	--	--	1.6133	5.20777	6.02151e-05	0.0458586	-0.110872	5.20777	0.896433	1	-3.25873	3.6706	0.00305485	1
Zm00001eb360950	chr8	protein_coding	Zm00001d011656	--	--	8.00762	0.390633	4.29686e-05	0.0409727	-0.884076	0.390633	0.454292	1	-4.13259	0.968249	0.00212107	1
Zm00001eb364540	chr8	protein_coding	--	--	--	-2.8913	2.62717	7.86357e-05	0.0499348	-0.349926	2.62717	0.56461	1	-1.52428	3.44441	0.00322299	1
Zm00001eb366980	chr8	non_coding	--	--	--	-7.47137	1.1936	8.40248e-06	0.0242506	-0.104635	1.1936	0.878936	1	-1.62029	3.3922	0.000747102	1
Zm00001eb384660	chr9	protein_coding	--	--	--	-2.65835	3.36256	3.38048e-05	0.0385377	-0.0379387	3.36256	1	1	-5.49	1.12042	0.00188049	1
Zm00001eb388490	chr9	protein_coding	--	--	--	4.51061	4.73493	2.69768e-05	0.0366826	0.749668	4.73493	0.206638	1	-5.65172	1.93116	0.00174194	1
Zm00001eb390820	chr9	protein_coding	IDP6873	--	--	-5.92296	3.38897	3.59543e-05	0.0385377	-1.26137	3.38897	0.12864	1	-3.35129	1.6611	0.00198079	1
Zm00001eb401740	chr9	non_coding	zim4	ZIM-transcription factor 4	Jasmonate ZIM-domain protein	4.89785	2.24438	5.30699e-05	0.0438812	0.225211	2.24438	0.7947	1	-10.4014	4.4653	0.00272599	1
Zm00001eb405770	chr10	protein_coding	cl10136_1	--	--	4.20843	3.33565	6.43577e-05	0.0460837	-0.871066	3.33565	0.245305	1	2.84367	3.0234	0.00307067	1
Zm00001eb412110	chr10	protein_coding	--	--	--	-4.77028	1.04749	4.18231e-05	0.0409727	0.399223	1.04749	0.577612	1	4.3221	3.32334	0.00202761	1
Zm00001eb419490	chr10	protein_coding	--	--	--	3.93435	4.62228	1.46889e-05	0.0260571	0.151975	4.62228	0.821058	1	-5.63684	0.414368	0.00126982	1
Zm00001eb428830	chr10	protein_coding	dof23	C2C2-Dof-transcription factor 23	--	-5.91034	0.74174	2.63519e-05	0.0366826	0.670753	0.74174	0.381543	1	-5.12656	-0.0597041	0.00171846	1
Zm00001eb432570	chr10	protein_coding	--	--	--	-6.03353	2.70784	4.62769e-05	0.0409727	-1.07172	2.70784	0.079586	1	-3.70899	6.07255	0.00235596	1
