## Supplemental figures for "Premeiotic 24-nt phasiRNAs are present in the *Zea* genus and unique in biogenesis mechanism and molecular function": Dataset_S15.xlsx

### Sheet: Sheet1
Dataset S15. Differentially expressed PHAS loci identified through the sRNA-seq analysis of the ago18 triple homozygous mutant versus triple heterozygous siblings.
This list is composed of the union of differentially expressed PHAS loci of all three developmental stages; logFC < 0 indicates downregulation in the ago18 triple mutant compared to its triple heterozygous siblings.
Locus ID	ago18_PHAS_0.5mm_logFC	ago18_PHAS_0.5mm_logCPM	ago18_PHAS_0.5mm_PValue	ago18_PHAS_0.5mm_FDR	ago18_PHAS_2mm_logFC	ago18_PHAS_2mm_logCPM	ago18_PHAS_2mm_PValue	ago18_PHAS_2mm_FDR	ago18_PHAS_5mm_logFC	ago18_PHAS_5mm_logCPM	ago18_PHAS_5mm_PValue	ago18_PHAS_5mm_FDR
B73_21PHAS_6424	-1.05345	6.57221	0.00107794	0.355182	-0.765233	6.57221	0.0466875	1	-1.18382	6.57221	0.000186145	0.00103957
B73_21PHAS_6425	-2.08273	4.05731	2.85992e-07	0.000188469	-1.98709	4.05731	5.9148e-07	0.000389785	-2.07564	4.05731	4.30731e-07	4.50559e-06
B73_21PHAS_6427	-1.25171	1.78043	0.00892403	1	-1.35965	1.78043	0.00440074	1	-2.19352	1.78043	7.98038e-05	0.000473547
B73_24PHAS_10958	0.653019	10.5478	0.27528	1	-0.1458	10.5478	0.807728	1	-4.46468	10.5478	2.5717e-07	3.12103e-06
B73_24PHAS_13570	0.839199	8.45616	0.135642	1	-0.0730067	8.45616	0.901395	1	-3.90103	8.45616	7.66497e-08	1.5785e-06
B73_24PHAS_13770	-0.604318	4.34401	0.234118	1	-0.159693	4.34401	0.816549	1	1.3054	4.34401	0.00253116	0.0131341
B73_24PHAS_14666	0.544169	9.00038	0.343592	1	-0.173981	9.00038	0.764723	1	-4.43252	9.00038	3.16924e-08	9.52823e-07
B73_24PHAS_14668	0.642351	8.21799	0.296553	1	-0.0342275	8.21799	0.953553	1	-4.45783	8.21799	8.88224e-08	1.66834e-06
B73_24PHAS_14669	0.601273	9.31661	0.304399	1	-0.0424362	9.31661	0.942481	1	-3.81627	9.31661	5.54233e-07	5.37117e-06
B73_24PHAS_14671	0.49028	9.61967	0.405012	1	-0.0469433	9.61967	0.936433	1	-4.05409	9.61967	2.83222e-07	3.21799e-06
B73_24PHAS_14677	0.825478	9.2045	0.168375	1	-0.101799	9.2045	0.863486	1	-3.58068	9.2045	1.95931e-06	1.63441e-05
B73_24PHAS_14681	0.411897	9.53297	0.474713	1	-0.146171	9.53297	0.801916	1	-4.43026	9.53297	3.56551e-08	9.79031e-07
B73_24PHAS_16474	1.38349	6.91947	0.00664541	1	-0.0561135	6.91947	1	1	-2.55615	6.91947	2.35998e-07	2.99082e-06
B73_24PHAS_182	0.205518	8.82699	0.733013	1	-0.151959	8.82699	0.794889	1	-3.25012	8.82699	3.00108e-06	2.29967e-05
B73_24PHAS_21092	0.378073	9.24999	0.516646	1	-0.340988	9.24999	0.549987	1	-4.19019	9.24999	7.14594e-08	1.55877e-06
B73_24PHAS_21093	0.455398	8.139	0.456397	1	-0.261733	8.139	0.65023	1	-4.67442	8.139	2.87451e-08	9.52823e-07
B73_24PHAS_21180	-0.194121	4.02422	0.898006	1	-0.196195	4.02422	1	1	-2.75845	4.02422	4.87977e-05	0.000306264
B73_24PHAS_21181	0.483642	8.68317	0.440196	1	-0.241967	8.68317	0.681776	1	-4.7254	8.68317	9.11382e-08	1.66834e-06
B73_24PHAS_21186	1.1787	8.06791	0.0954942	1	-0.0940233	8.06791	0.876645	1	-3.63641	8.06791	4.36294e-06	3.26725e-05
B73_24PHAS_21190	0.462626	10.0746	0.421882	1	-0.197944	10.0746	0.733884	1	-4.02854	10.0746	1.98962e-07	2.67584e-06
B73_24PHAS_21191	0.337485	5.64105	0.662756	1	-0.488109	5.64105	0.369525	1	-4.93374	5.64105	2.13518e-09	3.67743e-07
B73_24PHAS_21195	0.356851	10.1622	0.565765	1	-0.261978	10.1622	0.665387	1	-3.61494	10.1622	4.57355e-06	3.38649e-05
B73_24PHAS_21369	0.547002	8.25403	0.410029	1	-0.217182	8.25403	0.719474	1	-4.32236	8.25403	6.4574e-07	6.07918e-06
B73_24PHAS_21371	0.407303	7.8795	0.519381	1	-0.295316	7.8795	0.60973	1	-4.52184	7.8795	7.33262e-08	1.55877e-06
B73_24PHAS_21372	-0.200445	6.07507	0.788982	1	-0.459526	6.07507	0.404216	1	-4.26195	6.07507	1.02674e-08	5.20478e-07
B73_24PHAS_21373	0.492755	8.23952	0.446647	1	-0.38107	8.23952	0.516829	1	-4.56256	8.23952	1.75739e-07	2.46408e-06
B73_24PHAS_21376	0.923122	7.87246	0.19628	1	-0.364544	7.87246	0.550034	1	-4.50549	7.87246	6.3856e-07	6.07918e-06
B73_24PHAS_21379	-0.0153043	8.37328	0.978041	1	-0.390207	8.37328	0.491944	1	-4.40888	8.37328	5.37955e-08	1.26611e-06
B73_24PHAS_21380	0.409392	9.57601	0.515284	1	-0.346834	9.57601	0.565906	1	-4.82142	9.57601	1.90981e-07	2.62201e-06
B73_24PHAS_21575	0.417403	9.52675	0.502003	1	-0.0656102	9.52675	0.913544	1	-3.51799	9.52675	5.12985e-06	3.75619e-05
B73_24PHAS_21578	0.320186	10.3327	0.596788	1	-0.211583	10.3327	0.723288	1	-3.82185	10.3327	1.48664e-06	1.29982e-05
B73_24PHAS_21580	0.372572	10.6539	0.521439	1	-0.199177	10.6539	0.732886	1	-3.88253	10.6539	3.76316e-07	3.99988e-06
B73_24PHAS_23685	0.739723	8.09579	0.183774	1	-0.126985	8.09579	0.829046	1	-4.14222	8.09579	3.30128e-08	9.52823e-07
B73_24PHAS_25686	0.0793988	9.15201	0.899894	1	-0.123524	9.15201	0.837257	1	-3.69209	9.15201	2.60771e-06	2.02174e-05
B73_24PHAS_26391	0.335017	9.78363	0.592759	1	-0.229957	9.78363	0.704043	1	-3.06481	9.78363	2.72139e-05	0.000174116
B73_24PHAS_26989	0.163282	4.80485	0.797398	1	-0.0600971	4.80485	1	1	-4.06739	4.80485	2.92982e-09	3.8615e-07
B73_24PHAS_26991	0.472709	5.69064	0.509541	1	-0.175912	5.69064	0.765946	1	-4.22842	5.69064	1.08396e-07	1.87982e-06
B73_24PHAS_26992	1.00705	5.22295	0.142342	1	-0.115291	5.22295	1	1	-4.22097	5.22295	8.09675e-09	4.85069e-07
B73_24PHAS_26993	0.602798	6.79375	0.264386	1	-0.246706	6.79375	0.703721	1	-4.6822	6.79375	2.93077e-10	9.65689e-08
B73_24PHAS_26994	0.13316	2.17282	0.914622	1	-0.306224	2.17282	0.996821	1	-2.20896	2.17282	0.00453657	0.0233562
B73_24PHAS_26995	0.314239	5.92008	0.581128	1	-0.0930646	5.92008	1	1	-4.69969	5.92008	2.7366e-13	1.80342e-10
B73_24PHAS_29317	0.519886	7.78683	0.497201	1	-0.479979	7.78683	0.451197	1	-2.95121	7.78683	0.000137959	0.000797503
B73_24PHAS_29323	0.502263	8.74298	0.446881	1	-0.195146	8.74298	0.749303	1	-4.1214	8.74298	1.35675e-06	1.20824e-05
B73_24PHAS_30714	0.122592	7.6683	0.892407	1	-0.233767	7.6683	0.724613	1	-3.50397	7.6683	4.97418e-05	0.000309244
B73_24PHAS_30715	-0.681444	5.29386	0.5392	1	0.0841476	5.29386	0.886185	1	-3.11866	5.29386	1.08946e-05	7.3471e-05
B73_24PHAS_30716	0.46993	10.5426	0.422303	1	-0.397922	10.5426	0.492112	1	-4.42008	10.5426	1.26101e-07	1.97858e-06
B73_24PHAS_30719	0.542764	8.86293	0.486968	1	-0.562997	8.86293	0.422821	1	-3.15378	8.86293	0.000249067	0.00136779
B73_24PHAS_30730	0.831778	8.50757	0.34906	1	-0.213726	8.50757	0.780192	1	-3.61662	8.50757	0.000233913	0.00129537
B73_24PHAS_30734	-0.00678229	6.81821	0.984212	1	-0.223684	6.81821	1	1	-3.8502	6.81821	1.40503e-08	6.17274e-07
B73_24PHAS_30735	0.417728	10.4802	0.486725	1	-0.358055	10.4802	0.544935	1	-4.49459	10.4802	2.05453e-07	2.70787e-06
B73_24PHAS_32590	0.246305	9.95401	0.685892	1	-0.202868	9.95401	0.733087	1	-2.64565	9.95401	7.97669e-05	0.000473547
B73_24PHAS_35068	0.628886	8.92161	0.269089	1	-0.24735	8.92161	0.66815	1	-4.51487	8.92161	2.9357e-08	9.52823e-07
B73_24PHAS_35073	0.73893	10.8607	0.201463	1	-0.278098	10.8607	0.635612	1	-4.39802	10.8607	1.60605e-07	2.31769e-06
B73_24PHAS_35075	0.0512501	7.68427	0.944725	1	-0.0878599	7.68427	0.886405	1	-4.04673	7.68427	2.08227e-06	1.69409e-05
B73_24PHAS_35076	1.48439	4.33729	0.0625639	1	-0.378158	4.33729	1	1	-3.39333	4.33729	4.57913e-07	4.64253e-06
B73_24PHAS_35078	0.73273	8.27835	0.202352	1	-0.238588	8.27835	0.679358	1	-4.23043	8.27835	4.93944e-08	1.20559e-06
B73_24PHAS_35082	0.904895	7.69974	0.150508	1	-0.0743032	7.69974	0.899252	1	-4.02969	7.69974	2.82872e-07	3.21799e-06
B73_24PHAS_35083	-0.185679	5.22709	0.898006	1	-0.314294	5.22709	1	1	-3.71228	5.22709	1.61781e-07	2.31769e-06
B73_24PHAS_35085	0.374137	8.53003	0.549296	1	-0.210018	8.53003	0.720609	1	-4.1905	8.53003	2.6048e-07	3.12103e-06
B73_24PHAS_35087	0.423964	9.37065	0.493535	1	0.109369	9.37065	0.855396	1	-3.23047	9.37065	1.09259e-05	7.3471e-05
B73_24PHAS_35090	0.380649	9.50297	0.533835	1	-0.118717	9.50297	0.842445	1	-2.7198	9.50297	6.28118e-05	0.000383268
B73_24PHAS_35102	0.42668	9.64978	0.500264	1	-0.122466	9.64978	0.841291	1	-3.35202	9.64978	1.24805e-05	8.30773e-05
B73_24PHAS_35105	-0.483118	8.24263	0.376222	1	-0.259432	8.24263	0.695229	1	-3.38055	8.24263	7.04525e-09	4.85069e-07
B73_24PHAS_35107	0.419927	9.22387	0.511948	1	-0.299928	9.22387	0.622315	1	-3.95978	9.22387	2.0141e-06	1.65912e-05
B73_24PHAS_35108	0.722745	7.87288	0.203708	1	-0.459192	7.87288	0.403854	1	-4.46711	7.87288	5.57272e-09	4.59053e-07
B73_24PHAS_35566	0.719286	8.21234	0.235498	1	-0.333393	8.21234	0.560644	1	-4.23077	8.21234	1.02635e-07	1.82802e-06
B73_24PHAS_35567	0.914062	9.14763	0.13685	1	0.0643802	9.14763	0.914252	1	-3.62389	9.14763	2.5308e-06	1.99677e-05
B73_24PHAS_35574	0.580005	8.28565	0.344231	1	-0.0853527	8.28565	0.884296	1	-3.4726	8.28565	1.53542e-06	1.31408e-05
B73_24PHAS_35583	0.957956	3.17205	0.42746	1	0.0396947	3.17205	1	1	-4.03932	3.17205	2.25246e-06	1.81021e-05
B73_24PHAS_35587	0.789174	7.81176	0.153472	1	-0.112948	7.81176	0.854478	1	-4.57867	7.81176	2.23213e-09	3.67743e-07
B73_24PHAS_35588	0.209851	7.50554	0.720961	1	-0.0803355	7.50554	0.893841	1	-3.83042	7.50554	4.18071e-08	1.10204e-06
B73_24PHAS_39767	0.699911	7.98279	0.20812	1	-0.0696464	7.98279	0.907717	1	-3.97223	7.98279	2.62103e-08	9.52823e-07
B73_24PHAS_39768	0.494199	7.94696	0.361922	1	0.0556895	7.94696	0.931686	1	-3.41079	7.94696	3.32548e-08	9.52823e-07
B73_24PHAS_4201	1.24231	6.28596	0.0572556	1	0.157265	6.28596	0.798659	1	-4.33988	6.28596	9.02622e-09	4.9569e-07
B73_24PHAS_4204	0.426888	8.15916	0.57505	1	-0.146405	8.15916	0.819836	1	-4.52138	8.15916	1.94958e-06	1.63441e-05
B73_24PHAS_4206	-0.861621	6.22578	0.330852	1	-0.748857	6.22578	0.160144	1	-3.65414	6.22578	1.10263e-06	9.95385e-06
B73_24PHAS_4208	0.283284	10.2516	0.634592	1	-0.233698	10.2516	0.691463	1	-4.42268	10.2516	1.58591e-07	2.31769e-06
B73_24PHAS_4212	0.63196	9.63232	0.311182	1	-0.247955	9.63232	0.682517	1	-3.5472	9.63232	5.78557e-06	4.09967e-05
B73_24PHAS_4228	0.393667	10.7684	0.524725	1	-0.194229	10.7684	0.750722	1	-4.6951	10.7684	2.99255e-07	3.28682e-06
B73_24PHAS_4229	0.380639	9.42134	0.523893	1	-0.200168	9.42134	0.732952	1	-3.95922	9.42134	4.47416e-07	4.60698e-06
B73_24PHAS_4234	0.391702	9.78251	0.502286	1	-0.322399	9.78251	0.576195	1	-4.51122	9.78251	5.94147e-08	1.35015e-06
B73_24PHAS_4235	0.758029	8.06928	0.200482	1	-0.256596	8.06928	0.656204	1	-3.45566	8.06928	8.28661e-07	7.58455e-06
B73_24PHAS_4236	0.383948	8.21106	0.532711	1	-0.142919	8.21106	0.807222	1	-4.1696	8.21106	2.09593e-07	2.70827e-06
B73_24PHAS_4277	0.600095	7.25212	0.300052	1	0.0569568	7.25212	0.924454	1	-3.5837	7.25212	1.22202e-07	1.97858e-06
B73_24PHAS_4279	0.743877	9.02806	0.140143	1	-0.147585	9.02806	0.815302	1	-2.87745	9.02806	3.62055e-07	3.91138e-06
B73_24PHAS_4282	0.591442	9.03075	0.254279	1	-0.501378	9.03075	0.354207	1	-3.54675	9.03075	1.16982e-08	5.50651e-07
B73_24PHAS_4284	0.439699	7.22996	0.449905	1	-0.384842	7.22996	0.493375	1	-4.83938	7.22996	4.59348e-09	4.32443e-07
B73_24PHAS_4285	1.00045	6.66606	0.120252	1	-0.0662943	6.66606	0.913847	1	-3.50518	6.66606	1.23724e-07	1.97858e-06
B73_24PHAS_4290	0.606435	9.45256	0.311766	1	-0.131939	9.45256	0.824133	1	-4.30505	9.45256	2.71967e-07	3.20047e-06
B73_24PHAS_4292	0.46509	9.5445	0.404799	1	-0.327636	9.5445	0.5648	1	-4.86421	9.5445	4.10828e-09	4.32443e-07
B73_24PHAS_4294	0.675442	9.77342	0.224327	1	-0.38362	9.77342	0.498157	1	-5.0042	9.77342	7.84449e-09	4.85069e-07
B73_24PHAS_43605	0.990133	6.57207	0.142301	1	-0.219395	6.57207	0.708999	1	-2.04025	6.57207	0.000169698	0.00095582
B73_24PHAS_43608	0.909117	8.24176	0.149	1	-0.263009	8.24176	0.655372	1	-3.1389	8.24176	1.0581e-05	7.26342e-05
B73_24PHAS_4394	0.615397	10.5925	0.313682	1	-0.541141	10.5925	0.367351	1	-3.55381	10.5925	5.58682e-06	4.00186e-05
B73_24PHAS_4402	0.705964	6.04438	0.21129	1	0.0448675	6.04438	1	1	-2.61196	6.04438	9.03525e-08	1.66834e-06
B73_24PHAS_4403	1.05531	5.89032	0.183736	1	-0.0114131	5.89032	1	1	-2.6783	5.89032	1.63102e-08	6.71775e-07
B73_24PHAS_4405	0.541662	7.2386	0.382486	1	-0.108302	7.2386	0.855249	1	-2.47248	7.2386	2.0385e-05	0.000133007
B73_24PHAS_4408	-0.107573	6.67119	0.850325	1	-0.504834	6.67119	0.349697	1	-2.42932	6.67119	7.51835e-06	5.27085e-05
B73_24PHAS_4409	-0.0289634	4.57009	0.966303	1	-0.30014	4.57009	1	1	-3.47005	4.57009	4.88218e-07	4.87478e-06
B73_24PHAS_4410	-0.877673	4.16871	0.201394	1	-0.568755	4.16871	0.301197	1	-2.58803	4.16871	5.40051e-05	0.000332611
B73_24PHAS_4411	1.41184	5.36898	0.0590167	1	-0.169731	5.36898	0.789099	1	-3.03794	5.36898	5.01914e-07	4.93674e-06
B73_24PHAS_4413	0.327798	8.97543	0.574149	1	-0.527439	8.97543	0.342459	1	-2.19977	8.97543	0.000165348	0.000939345
B73_24PHAS_44845	0.492539	10.3133	0.408561	1	0.0409362	10.3133	0.94524	1	-2.62177	10.3133	8.04814e-05	0.000473547
B73_24PHAS_4492	0.572806	9.83382	0.349851	1	-0.494642	9.83382	0.405955	1	-3.50412	9.83382	5.30258e-06	3.84e-05
B73_24PHAS_46336	0.878709	7.80004	0.141642	1	-0.221579	7.80004	0.701961	1	-4.16197	7.80004	4.65586e-08	1.18008e-06
B73_24PHAS_46339	0.28366	10.3228	0.635269	1	-0.120216	10.3228	0.839378	1	-3.92351	10.3228	7.21669e-07	6.69831e-06
B73_24PHAS_48391	0.595689	8.09438	0.318284	1	-0.3828	8.09438	0.501704	1	-4.27078	8.09438	8.95768e-08	1.66834e-06
B73_24PHAS_48725	-0.023762	8.3638	0.96698	1	-0.488341	8.3638	0.383741	1	-3.88152	8.3638	2.42312e-07	3.0129e-06
B73_24PHAS_48858	0.724285	9.61094	0.204496	1	-0.309337	9.61094	0.592379	1	-1.87927	9.61094	0.00121984	0.00648287
B73_24PHAS_48860	0.680617	9.81938	0.249961	1	-0.184838	9.81938	0.754778	1	-2.58122	9.81938	8.5211e-05	0.000496939
B73_24PHAS_48912	0.485768	10.3182	0.423427	1	-0.0788725	10.3182	0.895881	1	-3.58126	10.3182	3.79812e-06	2.87697e-05
B73_24PHAS_48916	0	0.8736	1	1	-0.285915	0.8736	0.975535	1	-2.98125	0.8736	0.00166357	0.00877033
B73_24PHAS_48917	0.638812	5.85329	0.430551	1	-0.041061	5.85329	0.945125	1	-2.65577	5.85329	2.88401e-05	0.000182747
B73_24PHAS_50011	0.233249	7.3989	0.684987	1	-0.206414	7.3989	1	1	-3.29011	7.3989	3.32185e-08	9.52823e-07
B73_24PHAS_50012	0.407634	8.48974	0.531789	1	-0.21077	8.48974	0.726542	1	-4.88649	8.48974	1.4378e-07	2.20351e-06
B73_24PHAS_51824	0.463252	5.55151	0.55969	1	-0.11166	5.55151	0.85194	1	-4.31601	5.55151	1.49903e-06	1.29982e-05
B73_24PHAS_52232	0.382223	9.21085	0.565655	1	-0.0737703	9.21085	0.906524	1	-3.00075	9.21085	8.00095e-05	0.000473547
B73_24PHAS_52233	0.0175573	6.37114	0.990218	1	-0.585535	6.37114	0.333621	1	-4.57142	6.37114	2.5452e-06	1.99677e-05
B73_24PHAS_53431	0.498283	9.235	0.450803	1	-0.389746	9.235	0.531171	1	-2.10742	9.235	0.00191482	0.0100148
B73_24PHAS_53475	0.893354	8.44337	0.125333	1	0.150154	8.44337	0.796597	1	-2.54183	8.44337	2.71079e-05	0.000174116
B73_24PHAS_53477	0.297346	9.94575	0.619372	1	-0.328339	9.94575	0.574664	1	-2.40252	9.94575	0.000162378	0.000930495
B73_24PHAS_53480	0.903583	7.82	0.142609	1	-0.204899	7.82	0.724168	1	-3.88721	7.82	2.98514e-07	3.28682e-06
B73_24PHAS_53482	0.924685	7.73348	0.113782	1	-0.0239698	7.73348	0.967543	1	-1.73055	7.73348	0.00108296	0.00584975
B73_24PHAS_53483	0.550217	9.80339	0.335609	1	-0.0162354	9.80339	0.977899	1	-1.93899	9.80339	0.000737489	0.00401657
B73_24PHAS_55744	0.523783	7.91752	0.399741	1	-0.0331001	7.91752	0.955096	1	-3.04878	7.91752	8.49357e-06	5.89186e-05
B73_24PHAS_56665	1.17061	7.6918	0.0575383	1	-0.0897549	7.6918	0.87808	1	-3.954	7.6918	1.2513e-07	1.97858e-06
B73_24PHAS_56666	-1.67756	5.09427	0.275947	1	-0.339228	5.09427	0.562814	1	-3.58266	5.09427	1.59844e-05	0.000105337
B73_24PHAS_774	0.547676	6.83612	0.520153	1	0.159294	6.83612	0.797769	1	-2.28252	6.83612	0.00117553	0.00629815
