## Supplemental figures for "Premeiotic 24-nt phasiRNAs are present in the *Zea* genus and unique in biogenesis mechanism and molecular function": Dataset_S16.xlsx

### Sheet: Sheet1
Dataset S16. Differentially expressed miRNA identified through the sRNA-seq analysis of the ago18 triple homozygous mutant versus triple heterozygous siblings.
This list is composed of the union of differentially expressed miRNAs of all three developmental stages; logFC < 0 indicates downregulation in the ago18 triple mutant compared to its triple heterozygous siblings.
miRNA_ID	ago18_miRNA_0.5mm_logFC	ago18_miRNA_0.5mm_logCPM	ago18_miRNA_0.5mm_PValue	ago18_miRNA_0.5mm_FDR	ago18_miRNA_2mm_logFC	ago18_miRNA_2mm_logCPM	ago18_miRNA_2mm_PValue	ago18_miRNA_2mm_FDR	ago18_miRNA_5mm_logFC	ago18_miRNA_5mm_logCPM	ago18_miRNA_5mm_PValue	ago18_miRNA_5mm_FDR
miR159_miRador	0.30955	6.42769	0.575846	0.820384	-1.92622	6.42769	8.91266e-05	0.00926916	-0.0232963	6.42769	0.967187	0.99507
candidate-459818-5p_miRador	1.20758	2.39485	0.519552	0.81869	-0.364967	2.39485	1	1	-5.75015	2.39485	5.06631e-08	5.26896e-06
miR2275c-5p-like_miR-PREFeR	-2.24509	1.71828	0.494135	0.81869	-2.40389	1.71828	0.00183963	0.0956607	-4.77412	1.71828	0.000212698	0.0110603
