## Supplemental figures for "Premeiotic 24-nt phasiRNAs are present in the *Zea* genus and unique in biogenesis mechanism and molecular function": Dataset_S17.xlsx

### Sheet: Sheet1
Dataset S17. Differentially expressed PHAS identified through the TraPR sRNA-seq analysis of the ago18 triple homozygous mutant versus triple heterozygous siblings.
This list is composed of the union of "differentially loaded" PHAS loci of the 2-mm and 5-mm stages; logFC < 0 indicates downregulation in the ago18 triple mutant compared to its triple heterozygous siblings.
Locus_ID	Premeiotic or meiotic 24-PHAS?	ago18_PHAS_2mm_logFC	ago18_PHAS_2mm_unshrunk.logFC	ago18_PHAS_2mm_logCPM	ago18_PHAS_2mm_PValue	ago18_PHAS_2mm_FDR	ago18_PHAS_5mm_logFC	ago18_PHAS_5mm_unshrunk.logFC	ago18_PHAS_5mm_logCPM	ago18_PHAS_5mm_PValue	ago18_PHAS_5mm_FDR
B73_21PHAS_17107	--	0.761889	0.762425	3.15732	0.123531	0.518513	1.1798	1.18052	3.15732	0.00874228	0.0429937
B73_21PHAS_38579	--	5.79278	5.80091	4.86537	0.00621077	0.0405238	1.05318	1.05335	4.86537	0.458199	0.997655
B73_21PHAS_3908	--	1.06021	1.06024	7.71505	0.00221749	0.0176063	0.564338	0.56435	7.71505	0.291199	0.931555
B73_21PHAS_6425	--	-1.056	-1.05605	6.90411	0.0210797	0.118279	-1.35472	-1.35481	6.90411	0.00193	0.0099365
B73_21PHAS_6427	--	-1.09978	-1.09997	4.81141	0.0167237	0.0975303	-2.89887	-2.90026	4.81141	2.5414e-06	2.88755e-05
B73_21PHAS_6428	--	-0.519819	-0.519865	6.18539	0.358479	0.926422	-1.04378	-1.04385	6.18539	0.00331643	0.0168117
B73_24PHAS_10958	meiotic	-3.56796	-3.56798	11.9381	4.60334e-05	0.00159663	-4.74887	-4.7489	11.9381	1.4489e-06	1.94862e-05
B73_24PHAS_13570	meiotic	-3.50271	-3.50278	9.47513	1.50072e-06	0.000486162	-4.83907	-4.83924	9.47513	2.92999e-08	1.14913e-05
B73_24PHAS_1386	meiotic	-1.34103	-1.34633	0.640354	0.0171695	0.0983887	-1.67885	-1.68816	0.640354	0.00391641	0.0195524
B73_24PHAS_14666	meiotic	-3.92886	-3.92891	10.4916	3.49896e-06	0.000566853	-5.21414	-5.21425	10.4916	1.01048e-07	1.14913e-05
B73_24PHAS_14668	meiotic	-3.70273	-3.70277	10.1165	4.30086e-06	0.000566853	-4.31524	-4.31533	10.1165	3.17065e-07	1.15212e-05
B73_24PHAS_14669	meiotic	-3.37956	-3.3796	10.1506	1.19194e-05	0.000714082	-4.60274	-4.60283	10.1506	2.79e-07	1.14913e-05
B73_24PHAS_14671	meiotic	-1.30861	-1.30862	9.98772	0.00590407	0.0393008	-4.02399	-4.02404	9.98772	1.84934e-07	1.14913e-05
B73_24PHAS_14677	meiotic	-2.71611	-2.71614	10.0303	0.00017496	0.00303418	-4.62284	-4.62292	10.0303	8.68133e-07	1.46692e-05
B73_24PHAS_14681	meiotic	-1.41211	-1.41213	10.0727	0.00467603	0.0324369	-4.06023	-4.06027	10.0727	2.65934e-07	1.14913e-05
B73_24PHAS_16474	meiotic	-2.57202	-2.57221	7.0765	0.000106816	0.00227069	-4.15793	-4.15844	7.0765	6.92858e-07	1.23404e-05
B73_24PHAS_182	meiotic	-1.90243	-1.90244	10.2456	0.000434807	0.00609026	-3.86436	-3.86441	10.2456	3.41657e-07	1.15212e-05
B73_24PHAS_184	meiotic	-2.16857	-2.18046	0.729914	0.00149021	0.0140829	-2.59233	-2.60636	0.729914	0.000287474	0.00159198
B73_24PHAS_20630	premeiotic	-1.35591	-1.35609	5.90672	0.00286966	0.0217368	0.200352	0.200368	5.90672	0.802313	0.997655
B73_24PHAS_21092	meiotic	-3.11836	-3.11837	11.4076	4.3834e-05	0.00159663	-4.63407	-4.63411	11.4076	5.63171e-07	1.23404e-05
B73_24PHAS_21093	meiotic	-3.3037	-3.30373	10.356	7.22574e-05	0.00196504	-4.89249	-4.89259	10.356	1.07565e-06	1.61103e-05
B73_24PHAS_21180	meiotic	-2.43296	-2.43361	5.20601	0.00108221	0.0108057	-3.43966	-3.44076	5.20601	2.90147e-05	0.000203412
B73_24PHAS_21181	meiotic	-3.48774	-3.48777	10.5912	2.61246e-05	0.0012913	-4.94791	-4.948	10.5912	4.95156e-07	1.23404e-05
B73_24PHAS_21186	meiotic	-3.23816	-3.23822	9.17945	9.45502e-05	0.00214857	-3.9635	-3.96363	9.17945	5.76208e-06	5.42459e-05
B73_24PHAS_21190	meiotic	-2.17722	-2.17722	11.398	0.00709803	0.0458588	-4.55304	-4.55307	11.398	1.87029e-05	0.000146729
B73_24PHAS_21191	meiotic	-3.26548	-3.2656	8.22498	1.1068e-05	0.000714082	-4.94031	-4.94078	8.22498	1.22833e-07	1.14913e-05
B73_24PHAS_21195	meiotic	-1.97067	-1.97068	10.8383	0.000664245	0.00795886	-4.55913	-4.55917	10.8383	2.4111e-07	1.14913e-05
B73_24PHAS_21197	meiotic	-4.4534	-4.45671	4.92685	0.000950868	0.00994638	-5.08345	-5.08771	4.92685	0.000141408	0.00081744
B73_24PHAS_21369	meiotic	-2.95445	-2.9545	9.61577	9.35092e-05	0.00214857	-5.09597	-5.09613	9.61577	4.36916e-07	1.23404e-05
B73_24PHAS_21371	meiotic	-2.81739	-2.81747	8.94692	8.11671e-05	0.00205727	-4.66435	-4.66451	8.94692	4.64844e-07	1.23404e-05
B73_24PHAS_21372	meiotic	-4.29372	-4.29432	7.14743	0.000159939	0.00292777	-5.62242	-5.62383	7.14743	7.7742e-06	6.74105e-05
B73_24PHAS_21373	meiotic	-2.00591	-2.00593	9.36305	0.00217375	0.0174695	-5.09155	-5.09174	9.36305	6.90536e-07	1.23404e-05
B73_24PHAS_21376	meiotic	-1.73096	-1.73101	8.45656	0.0110987	0.0671012	-4.95021	-4.9505	8.45656	2.66642e-06	2.97825e-05
B73_24PHAS_21379	meiotic	-2.43729	-2.43734	8.95189	0.00163529	0.0145629	-4.98748	-4.9877	8.95189	3.31674e-06	3.58316e-05
B73_24PHAS_21380	meiotic	-3.32527	-3.3253	10.7088	0.00067906	0.00799109	-5.32463	-5.32471	10.7088	8.54264e-06	7.21743e-05
B73_24PHAS_21575	meiotic	-2.24704	-2.24705	10.8665	0.000261124	0.00409716	-3.78634	-3.78637	10.8665	1.11492e-06	1.61369e-05
B73_24PHAS_21578	meiotic	-2.70176	-2.70177	11.457	0.000168911	0.00300844	-4.52007	-4.5201	11.457	9.26559e-07	1.48927e-05
B73_24PHAS_21580	meiotic	-2.29976	-2.29976	11.6139	0.000806041	0.00885302	-4.42321	-4.42324	11.6139	1.7421e-06	2.28141e-05
B73_24PHAS_23685	meiotic	-1.88958	-1.88961	9.2794	0.00102818	0.010572	-4.75225	-4.7524	9.2794	2.11616e-07	1.14913e-05
B73_24PHAS_25686	meiotic	-2.07643	-2.07644	10.3039	0.000887405	0.00958688	-3.8374	-3.83745	10.3039	2.19482e-06	2.67849e-05
B73_24PHAS_26391	meiotic	-2.70753	-2.70755	10.584	0.00165793	0.0145677	-3.87794	-3.87797	10.584	4.54574e-05	0.000293691
B73_24PHAS_26989	meiotic	-1.39863	-1.39872	6.82145	0.0807238	0.365082	-4.7124	-4.71321	6.82145	3.96057e-05	0.000261002
B73_24PHAS_26991	meiotic	-1.53158	-1.53166	7.36508	0.034086	0.174129	-4.82564	-4.82621	7.36508	8.98195e-06	7.49254e-05
B73_24PHAS_26992	meiotic	-2.51497	-2.51524	6.94824	0.00187284	0.0157434	-5.10618	-5.10707	6.94824	4.62164e-06	4.54576e-05
B73_24PHAS_26993	meiotic	-1.74318	-1.74324	8.06671	0.0146738	0.0871176	-4.81112	-4.81147	8.06671	5.85196e-06	5.43161e-05
B73_24PHAS_26994	meiotic	-2.04791	-2.05144	2.61143	0.0290363	0.150669	-3.00689	-3.01103	2.61143	0.0019893	0.0101624
B73_24PHAS_26995	meiotic	-1.64271	-1.64279	7.36867	0.0381674	0.190944	-4.91162	-4.91224	7.36867	2.06468e-05	0.000154617
B73_24PHAS_29317	meiotic	-2.42557	-2.42561	8.92151	0.00317262	0.0234917	-3.80857	-3.80869	8.92151	5.12979e-05	0.000319648
B73_24PHAS_29323	meiotic	-3.16385	-3.16388	10.2039	7.40503e-05	0.00196504	-4.78212	-4.78222	10.2039	9.19667e-07	1.48927e-05
B73_24PHAS_30714	meiotic	-2.55405	-2.55407	9.86777	0.000334925	0.00501626	-3.34928	-3.34933	9.86777	1.24702e-05	0.000100218
B73_24PHAS_30715	meiotic	-0.88528	-0.885403	5.8917	0.189106	0.682821	-2.00651	-2.00671	5.8917	0.00376288	0.0189293
B73_24PHAS_30716	meiotic	-2.28928	-2.28928	12.1497	0.000462084	0.00609026	-4.31331	-4.31332	12.1497	9.87732e-07	1.51376e-05
B73_24PHAS_30719	meiotic	-1.6042	-1.60421	10.3527	0.0599579	0.288411	-3.26489	-3.26492	10.3527	0.000667321	0.00351812
B73_24PHAS_30730	meiotic	-1.61257	-1.61258	9.60431	0.0290305	0.150669	-3.7788	-3.77887	9.60431	5.52963e-05	0.00033741
B73_24PHAS_30734	meiotic	-2.45715	-2.45726	8.18657	0.00093443	0.00993209	-4.41708	-4.41732	8.18657	3.99061e-06	4.17431e-05
B73_24PHAS_30735	meiotic	-2.43269	-2.4327	12.115	0.000545926	0.00678802	-4.424	-4.42402	12.115	1.76558e-06	2.28141e-05
B73_24PHAS_32590	meiotic	-1.60109	-1.6011	10.5711	0.000525847	0.0066641	-3.83838	-3.83842	10.5711	6.67294e-08	1.14913e-05
B73_24PHAS_35068	meiotic	-2.06056	-2.06057	10.633	0.00189272	0.0157434	-4.29459	-4.29465	10.633	2.44234e-06	2.82368e-05
B73_24PHAS_35073	meiotic	-2.15593	-2.15594	12.0322	0.00562878	0.0378507	-4.96	-4.96003	12.0322	6.66691e-06	6.01849e-05
B73_24PHAS_35075	meiotic	-1.9727	-1.97274	9.22282	0.0226116	0.123758	-5.31728	-5.31748	9.22282	2.15145e-05	0.000159304
B73_24PHAS_35076	meiotic	-0.78097	-0.781381	3.6594	0.242955	0.788706	-4.01636	-4.02091	3.6594	3.13904e-05	0.000211084
B73_24PHAS_35078	meiotic	-1.97557	-1.97559	9.86127	0.00151728	0.0140829	-5.09316	-5.09329	9.86127	3.49657e-07	1.15212e-05
B73_24PHAS_35082	meiotic	-1.97311	-1.97315	9.21609	0.0221477	0.12265	-5.21945	-5.21964	9.21609	2.32776e-05	0.000170022
B73_24PHAS_35083	meiotic	-1.58625	-1.5868	4.56706	0.043109	0.213395	-3.97978	-3.98216	4.56706	8.65677e-05	0.000513947
B73_24PHAS_35085	meiotic	-1.9765	-1.97651	10.1334	0.00178436	0.0154723	-5.1456	-5.14571	10.1334	4.10157e-07	1.23404e-05
B73_24PHAS_35087	meiotic	-0.497227	-0.497232	9.72047	0.398827	0.967784	-3.89807	-3.89812	9.72047	3.81884e-06	4.05906e-05
B73_24PHAS_35090	meiotic	-2.98783	-2.98788	9.59857	0.000452351	0.00609026	-3.91357	-3.91363	9.59857	1.93896e-05	0.000149794
B73_24PHAS_35102	meiotic	-3.03565	-3.03567	11.2062	7.25541e-05	0.00196504	-4.03794	-4.03797	11.2062	2.18776e-06	2.67849e-05
B73_24PHAS_35105	premeiotic	-3.45061	-3.45068	9.17985	2.78402e-05	0.0012913	-4.12293	-4.12307	9.17985	1.88025e-06	2.38286e-05
B73_24PHAS_35107	meiotic	-2.07797	-2.07798	10.3281	0.000457466	0.00609026	-4.14554	-4.14558	10.3281	5.19162e-07	1.23404e-05
B73_24PHAS_35108	meiotic	-1.98633	-1.98637	9.44134	0.0081108	0.0518934	-4.45847	-4.45856	9.44134	1.18705e-05	9.65763e-05
B73_24PHAS_35566	meiotic	-2.07738	-2.07742	8.90381	0.000498694	0.00644391	-4.59992	-4.6001	8.90381	2.72117e-07	1.14913e-05
B73_24PHAS_35567	meiotic	-3.03232	-3.03237	9.97518	7.45461e-05	0.00196504	-5.08217	-5.08229	9.97518	4.23104e-07	1.23404e-05
B73_24PHAS_35574	meiotic	-2.26557	-2.26561	9.09267	0.00161098	0.0145629	-4.32222	-4.32234	9.09267	4.58484e-06	4.54576e-05
B73_24PHAS_35583	meiotic	-1.95167	-1.95267	3.92064	0.0190925	0.108465	-4.4968	-4.50265	3.92064	5.07823e-05	0.000319648
B73_24PHAS_35587	meiotic	-2.57346	-2.57352	8.74595	0.000257611	0.00409716	-5.02176	-5.02208	8.74595	4.93206e-07	1.23404e-05
B73_24PHAS_35588	meiotic	-2.9642	-2.96433	8.02569	0.000417933	0.00598735	-4.20182	-4.20211	8.02569	1.02648e-05	8.4556e-05
B73_24PHAS_39767	meiotic	-2.77842	-2.77849	8.92335	0.000797937	0.00885302	-4.48286	-4.48303	8.92335	8.29491e-06	7.09915e-05
B73_24PHAS_39768	meiotic	-1.99954	-1.99961	8.29034	0.00150473	0.0140829	-4.00192	-4.00209	8.29034	2.28235e-06	2.73467e-05
B73_24PHAS_4201	meiotic	-4.31966	-4.32006	7.63222	8.631e-06	0.000664506	-4.95176	-4.95247	7.63222	8.05228e-07	1.39643e-05
B73_24PHAS_4204	meiotic	-2.00971	-2.00973	9.49926	0.00191119	0.0157434	-5.12582	-5.12603	9.49926	5.61167e-07	1.23404e-05
B73_24PHAS_4206	meiotic	-4.29583	-4.29634	7.10366	8.97135e-05	0.00214857	-4.43621	-4.43699	7.10366	1.95482e-05	0.000149794
B73_24PHAS_4208	meiotic	-1.67042	-1.67043	11.5294	0.00477912	0.0328067	-4.6081	-4.60813	11.5294	6.85226e-07	1.23404e-05
B73_24PHAS_4212	meiotic	-2.62789	-2.62792	10.2748	0.000589819	0.00719797	-4.11066	-4.11071	10.2748	6.54816e-06	5.99338e-05
B73_24PHAS_4228	meiotic	-3.30366	-3.30368	11.9594	2.93923e-05	0.0012913	-4.32667	-4.32669	11.9594	9.56591e-07	1.50094e-05
B73_24PHAS_4229	meiotic	-1.79115	-1.79116	10.3352	0.00427904	0.0303214	-4.21484	-4.21489	10.3352	2.32426e-06	2.73515e-05
B73_24PHAS_4234	meiotic	-3.31706	-3.31708	10.6077	0.00104276	0.010572	-4.59947	-4.59953	10.6077	3.68911e-05	0.000245568
B73_24PHAS_4235	meiotic	-1.47199	-1.47201	9.14106	0.0656719	0.309127	-3.3816	-3.38167	9.14106	0.000322162	0.00175458
B73_24PHAS_4236	meiotic	-1.99174	-1.99177	9.16897	0.00180838	0.0154769	-4.86164	-4.86181	9.16897	6.83081e-07	1.23404e-05
B73_24PHAS_4277	meiotic	-3.64778	-3.64802	7.86977	0.000356108	0.00521501	-4.17503	-4.17533	7.86977	4.16719e-05	0.000271899
B73_24PHAS_4279	meiotic	-1.84128	-1.84133	8.35029	0.0023443	0.0183916	-4.24707	-4.24727	8.35029	1.20118e-06	1.68421e-05
B73_24PHAS_4282	meiotic	-4.09607	-4.09616	9.58372	3.29996e-05	0.00135917	-4.48878	-4.4889	9.58372	4.26678e-06	4.32586e-05
B73_24PHAS_4284	meiotic	-4.68554	-4.6857	9.11055	2.21318e-06	0.000486162	-4.53902	-4.53924	9.11055	6.29858e-07	1.23404e-05
B73_24PHAS_4285	meiotic	-3.43398	-3.43433	7.08991	9.0752e-06	0.000664506	-4.81356	-4.81439	7.08991	1.82489e-07	1.14913e-05
B73_24PHAS_4290	meiotic	-3.68037	-3.6804	10.8817	7.78867e-06	0.000664506	-5.19365	-5.19374	10.8817	1.45518e-07	1.14913e-05
B73_24PHAS_4292	meiotic	-4.5778	-4.57783	11.4099	5.29848e-06	0.00058195	-5.04389	-5.04395	11.4099	5.97794e-07	1.23404e-05
B73_24PHAS_4294	meiotic	-4.88476	-4.88479	11.799	1.89576e-06	0.000486162	-5.24757	-5.24762	11.799	2.45587e-07	1.14913e-05
B73_24PHAS_43605	meiotic	-2.1915	-2.19174	6.54431	0.000103086	0.00226445	-3.77636	-3.77687	6.54431	3.1105e-07	1.15212e-05
B73_24PHAS_43608	meiotic	-2.07834	-2.07842	7.80205	0.00197248	0.0160477	-2.5512	-2.5513	7.80205	0.000158014	0.000897681
B73_24PHAS_4394	meiotic	-1.87582	-1.87582	12.1082	0.0141099	0.0845309	-3.81524	-3.81525	12.1082	5.27211e-05	0.000324703
B73_24PHAS_4402	meiotic	-2.55882	-2.559	6.99606	0.00390971	0.0283132	-3.2648	-3.26511	6.99606	0.000302735	0.00166252
B73_24PHAS_4403	meiotic	-3.24776	-3.2481	6.79048	0.000117551	0.00242082	-3.08968	-3.09001	6.79048	5.01905e-05	0.000319648
B73_24PHAS_4405	meiotic	-1.52539	-1.52544	7.60899	0.00396538	0.0284042	-2.31314	-2.31324	7.60899	5.14152e-05	0.000319648
B73_24PHAS_4408	meiotic	-2.53736	-2.53745	7.90933	0.00134482	0.0130329	-2.64895	-2.64907	7.90933	0.000357749	0.00191672
B73_24PHAS_4409	meiotic	-3.81071	-3.81132	6.4725	0.000143351	0.00269909	-4.05945	-4.0603	6.4725	2.63087e-05	0.000186424
B73_24PHAS_4410	meiotic	-2.78524	-2.7857	5.83431	0.00451451	0.0316496	-2.87776	-2.87833	5.83431	0.00148553	0.00770836
B73_24PHAS_4411	meiotic	-3.24898	-3.24938	6.54859	0.000267349	0.00409728	-3.26189	-3.26234	6.54859	7.96912e-05	0.000481803
B73_24PHAS_4413	meiotic	-1.94407	-1.94409	9.2304	0.0089687	0.0562893	-3.16412	-3.16417	9.2304	0.000135061	0.000787657
B73_24PHAS_44845	meiotic	-1.62504	-1.62505	10.8837	0.0433913	0.213395	-3.46886	-3.46888	10.8837	0.000246267	0.00137534
B73_24PHAS_4492	meiotic	-2.31341	-2.31342	10.5572	0.00294011	0.0220174	-4.69472	-4.69478	10.5572	6.98702e-06	6.22223e-05
B73_24PHAS_46336	meiotic	-2.52239	-2.52243	9.41292	4.93581e-05	0.00162635	-4.61121	-4.61135	9.41292	1.06616e-07	1.14913e-05
B73_24PHAS_46339	meiotic	-1.90431	-1.90432	10.8872	0.00909357	0.0565345	-4.15056	-4.15059	10.8872	1.59098e-05	0.00012632
B73_24PHAS_46438	meiotic	-3.62504	-3.66875	0.412159	0.00530473	0.0360393	-1.5239	-1.53119	0.412159	0.118441	0.47593
B73_24PHAS_48391	meiotic	-1.80134	-1.80136	10.0193	0.000781804	0.00885302	-5.29676	-5.2969	10.0193	3.95557e-08	1.14913e-05
B73_24PHAS_48724	meiotic	-3.04166	-3.07385	0.442725	0.000790795	0.00885302	-2.69157	-2.70762	0.442725	0.0010901	0.00570137
B73_24PHAS_48725	meiotic	-3.58872	-3.58875	10.4264	1.79662e-05	0.000986643	-4.24819	-4.24827	10.4264	1.2542e-06	1.72192e-05
B73_24PHAS_48858	meiotic	-1.70122	-1.70124	9.35948	0.00244311	0.0189413	-3.37422	-3.37428	9.35948	3.26998e-06	3.58316e-05
B73_24PHAS_48860	meiotic	-1.73861	-1.73862	10.4213	0.0171625	0.0983887	-3.42624	-3.42627	10.4213	8.13645e-05	0.000487447
B73_24PHAS_48861	meiotic	-0.6809	-0.68148	2.58711	0.217943	0.736534	-1.3997	-1.40142	2.58711	0.00756437	0.0374806
B73_24PHAS_48912	meiotic	-1.40893	-1.40894	11.0829	0.0289277	0.150669	-4.44729	-4.44733	11.0829	4.25859e-06	4.32586e-05
B73_24PHAS_48916	meiotic	-2.48557	-2.49041	2.4938	0.00974391	0.0600116	-4.50281	-4.51667	2.4938	0.000143583	0.000822793
B73_24PHAS_48917	meiotic	-1.5489	-1.54941	5.33606	0.00997511	0.0608667	-3.70335	-3.70424	5.33606	5.70058e-06	5.42459e-05
B73_24PHAS_50011	meiotic	-2.68203	-2.68211	8.49486	5.95206e-05	0.00186781	-3.99515	-3.99533	8.49486	6.86168e-07	1.23404e-05
B73_24PHAS_50012	meiotic	-3.22074	-3.22077	10.4688	0.000130594	0.00260792	-5.19794	-5.19805	10.4688	1.1264e-06	1.61369e-05
B73_24PHAS_51824	meiotic	-5.16306	-5.16333	8.70266	3.94444e-05	0.00152905	-4.34048	-4.34078	8.70266	3.0678e-05	0.000211084
B73_24PHAS_52232	meiotic	-1.43542	-1.43544	8.75937	0.00373089	0.0273184	-4.05757	-4.05772	8.75937	2.24179e-07	1.14913e-05
B73_24PHAS_52233	meiotic	-3.11851	-3.11884	6.79942	0.00269919	0.0206833	-4.52354	-4.52437	6.79942	9.08121e-05	0.000534332
B73_24PHAS_53395	meiotic	-1.49397	-1.49427	4.96292	0.00840437	0.0532546	-2.15575	-2.15634	4.96292	0.000241074	0.00135785
B73_24PHAS_53431	meiotic	-2.42347	-2.42349	10.4632	0.00616399	0.0405238	-2.98222	-2.98225	10.4632	0.00065657	0.00348935
B73_24PHAS_53475	meiotic	-2.48884	-2.48887	9.41775	0.000243431	0.00401052	-3.48986	-3.48994	9.41775	5.03459e-06	4.87911e-05
B73_24PHAS_53477	meiotic	-2.12905	-2.12906	10.8949	0.000204364	0.00345324	-2.72911	-2.72913	10.8949	7.54075e-06	6.62581e-05
B73_24PHAS_53480	meiotic	-1.83735	-1.83739	8.46039	0.0233132	0.12593	-4.60379	-4.60404	8.46039	3.1311e-05	0.000211084
B73_24PHAS_53482	meiotic	-1.65275	-1.65277	9.11523	0.00111541	0.0109709	-2.21514	-2.21517	9.11523	3.12482e-05	0.000211084
B73_24PHAS_53483	meiotic	-1.89383	-1.89385	9.56162	0.00161777	0.0145629	-2.04717	-2.04719	9.56162	0.000341707	0.00184578
B73_24PHAS_55744	meiotic	-2.41266	-2.41272	8.35232	0.000135018	0.00261697	-4.12659	-4.12682	8.35232	5.29745e-07	1.23404e-05
B73_24PHAS_56665	meiotic	-1.95573	-1.95577	9.23591	0.0227235	0.123758	-5.1742	-5.17438	9.23591	2.39125e-05	0.000171287
B73_24PHAS_56666	meiotic	-0.846965	-0.847361	4.07457	0.211059	0.732041	-4.33799	-4.3419	4.07457	1.98311e-05	0.000150215
B73_24PHAS_774	meiotic	-0.907081	-0.907137	6.99851	0.0897003	0.394083	-2.82135	-2.82153	6.99851	2.3478e-05	0.000170022
